# Distinct 3D contacts and phenotypic consequences of adjacent non-coding loci in the epigenetically quiescent regions

**DOI:** 10.1101/2023.09.11.557110

**Authors:** Peiyao Wu, Wei Wang

## Abstract

Non-coding regions of the human genome are important for functional regulations, but their mechanisms remain elusive. We used machine learning to guide a CRISPR screening on hubs (i.e. non-coding loci forming many 3D contacts) and significantly increased the discovery rate of hubs essential for cell growth. We found no clear genetic or epigenetic differences between essential and nonessential hubs, but we observed that some neighboring hubs in the linear genome have distinct spatial contacts and opposite effects on cell growth. One such pair in an epigenetically quiescent region showed different impacts on gene expression, chromatin accessibility and chromatin organization. We also found that deleting the essential hub altered the genetic network activity and increased the entropy of chromatin accessibility, more severe than that caused by deletion of the nonessential hub, suggesting that they are critical for maintaining an ordered chromatin structure. Our study reveals new insights into the system-level roles of non-coding regions in the human genome.
