## Supplementary material for "Distinct 3D contacts and phenotypic consequences of adjacent non-coding loci in the epigenetically quiescent regions": Table S1

### Sheet: data
project	primer_name	sequence	usage
Hub screening	HS-1-F	TAACTTGAAAGTATTTCGATTTCTTGGCTTTATATATCTTGTGGAAAGGACGAAACACCG	Overlap extension PCR on the synthesized oligo library for Gibson assembly
	HS-1-R	GTTGATAACGGACTAGCCTTATTTAAACTTGCTATGCTGTTTCCAGCATAGCTCTTAAAC
	Caslib-1-F	TCTCACGCTCTTCATCGGCG	specifically smplify the sgRNA2 region for barcoding
	Caslib-1-R	AATACGGTTATCCACGCGGC
	Caslib-2-F	GTCTCGTGGGCTCGGAGATGTGTATAAGAGACAGTTTCTTGGGTAGTTTGCAGTTTT	PCR to add the Illmina Nextera adapter-compatible arms
	Caslib-2-R	TCGTCGGCAGCGTCAGATGTGTATAAGAGACAGTGCTGTTTCCAGCATAGCTC
Individual validation	HUB-16-val-P1F	tatacgtctcaaccgAAGCCATATTAAAAGGGCGTgtttaagagctatgctggaaaca	Construct the lentiviral plasmid for individual proliferation assay to validate the essentiality of HUB-16, pgRNA1
	HUB-16-val-P1R	tatacgtctcaaaacGTGGGGTCCCCAGATGGGACcggtgtttcgtcctttccaca
	HUB-16-val-P2F	tatacgtctcaaccgCTTGTCTGTCCTAATCCCAAgtttaagagctatgctggaaaca	Construct the lentiviral plasmid for individual proliferation assay to validate the essentiality of HUB-16, pgRNA2
	HUB-16-val-P2R	tatacgtctcaaaacGTGGGGTCCCCAGATGGGACcggtgtttcgtcctttccaca
	HUB-44-val-P1F	tatacgtctcaaccgAGCGGTCCCACGGCCGCTAGgtttaagagctatgctggaaaca	Construct the lentiviral plasmid for individual proliferation assay to validate the essentiality of HUB-44, pgRNA1
	HUB-44-val-P1R	tatacgtctcaaaacTGACCGTTTGACCATTTATAcggtgtttcgtcctttccaca
	HUB-44-val-P2F	tatacgtctcaaccgCCTGTTTACACCGCCCGGGAgtttaagagctatgctggaaaca	Construct the lentiviral plasmid for individual proliferation assay to validate the essentiality of HUB-44, pgRNA2
	HUB-44-val-P2R	tatacgtctcaaaacGACCACATATATCGTGAAGAcggtgtttcgtcctttccaca
	HUB-173-val-P1F	tatacgtctcaaccgCAGTAAATCAGGACTACTTGgtttaagagctatgctggaaaca	Construct the lentiviral plasmid for individual proliferation assay to validate the essentiality of HUB-173, pgRNA1
	HUB-173-val-P1R	tatacgtctcaaaacGTGACCTCCATATACATCCGcggtgtttcgtcctttccaca
	HUB-173-val-P2F	tatacgtctcaaccgCAGTAAATCAGGACTACTTGgtttaagagctatgctggaaaca	Construct the lentiviral plasmid for individual proliferation assay to validate the essentiality of HUB-173, pgRNA2
	HUB-173-val-P2R	tatacgtctcaaaacTGCAAGATCTATTCCAGAAGcggtgtttcgtcctttccaca
	HUB-179-val-P1F	tatacgtctcaaccgGAGCGCAGTGAACCCGATCAgtttaagagctatgctggaaaca	Construct the lentiviral plasmid for individual proliferation assay to validate the essentiality of HUB-179, pgRNA1
	HUB-179-val-P1R	tatacgtctcaaaacGTGGAGACCAAGCGGGAGGCcggtgtttcgtcctttccaca
	HUB-179-val-P2F	tatacgtctcaaccgGCCCCTTGTCATCTGCAGCGgtttaagagctatgctggaaaca	Construct the lentiviral plasmid for individual proliferation assay to validate the essentiality of HUB-179, pgRNA2
	HUB-179-val-P2R	tatacgtctcaaaacCCCGCTTGGTCTCCACAGGAcggtgtttcgtcctttccaca
	HUB-180-val-P1F	tatacgtctcaaccgCACTTCTATTCAATCTGCAGgtttaagagctatgctggaaaca	Construct the lentiviral plasmid for individual proliferation assay to validate the essentiality of HUB-180, pgRNA1
	HUB-180-val-P1R	tatacgtctcaaaacACGGCAGTAAAGCGTCTAAGcggtgtttcgtcctttccaca
	HUB-180-val-P2F	tatacgtctcaaccgCACTGCAGATTGAATAGAAGgtttaagagctatgctggaaaca	Construct the lentiviral plasmid for individual proliferation assay to validate the essentiality of HUB-180, pgRNA2
	HUB-180-val-P2R	tatacgtctcaaaacAGGTCCATCGCCATCACAGAcggtgtttcgtcctttccaca
	HUB-207-val-P1F	tatacgtctcaaccgCACGCATCTACCCACAAATTgtttaagagctatgctggaaaca	Construct the lentiviral plasmid for individual proliferation assay to validate the essentiality of HUB-207, pgRNA1
	HUB-207-val-P1R	tatacgtctcaaaacCTCAGGTCGTATGACTAAGGcggtgtttcgtcctttccaca
	HUB-207-val-P2F	tatacgtctcaaccgTGGTAACCAGTCTGCCAGTTgtttaagagctatgctggaaaca	Construct the lentiviral plasmid for individual proliferation assay to validate the essentiality of HUB-207, pgRNA2
	HUB-207-val-P2R	tatacgtctcaaaacCATGCGTTTCCATCTTCTCAcggtgtttcgtcctttccaca
	HUB-219-val-P1F	tatacgtctcaaccgAATGCCTGTGGGTCGCCCATgtttaagagctatgctggaaaca	Construct the lentiviral plasmid for individual proliferation assay to validate the essentiality of HUB-219, pgRNA1
	HUB-219-val-P1R	tatacgtctcaaaacGGGTGTGTAATTATAGAGACcggtgtttcgtcctttccaca
	HUB-219-val-P2F	tatacgtctcaaccgAAAGACTACCAACTGACCGCgtttaagagctatgctggaaaca	Construct the lentiviral plasmid for individual proliferation assay to validate the essentiality of HUB-219, pgRNA2
	HUB-219-val-P2R	tatacgtctcaaaacTATGTCGGCTGGGATTCTCTcggtgtttcgtcctttccaca
	HUB-307-val-P1F	tatacgtctcaaccgCGGCAGAGGGGTTACAGCTCgtttaagagctatgctggaaaca	Construct the lentiviral plasmid for individual proliferation assay to validate the essentiality of HUB-307, pgRNA1
	HUB-307-val-P1R	tatacgtctcaaaacTCCTTACTCTACGTCTCGGCcggtgtttcgtcctttccaca
	HUB-307-val-P2F	tatacgtctcaaccgGAGCTGTAACCCCTCTGCCGgtttaagagctatgctggaaaca	Construct the lentiviral plasmid for individual proliferation assay to validate the essentiality of HUB-307, pgRNA2
	HUB-307-val-P2R	tatacgtctcaaaacGTTGGGAGCTGAGGACAGGCcggtgtttcgtcctttccaca
	AAVS-1-val-P1F	﻿tatacgtctcaaccgGAATATGTCCCAGATAGCACgtttaagagctatgctggaaaca	Construct the lentiviral plasmid for individual proliferation assay, for AAVS-1 site
	AAVS-1-val-P1R	﻿tatacgtctcaaaacCACGGGGAGGATCCGCTCAGcggtgtttcgtcctttccaca
Pair candidate analysis	HUB162-P1F	﻿tatacgtctcaaccgAAGTCTACCATAAGGCAAGCgtttaagagctatgctggaaaca	cmbine with pair-can-R1_4 to construct Ess-pg1 for individual proliferation assay
	HUB162-P2F	﻿tatacgtctcaaccgCAGGTGCACATGCCTTCATTgtttaagagctatgctggaaaca	cmbine with pair-can-R2_5 to construct Ess-pg2 for individual proliferation assay
	HUB162-P3F	﻿tatacgtctcaaccgCCAATGAAGGCATGTGCACCgtttaagagctatgctggaaaca	cmbine with pair-can-R3_6 to construct Ess-pg3 for individual proliferation assay
	HUB161-P4F	﻿tatacgtctcaaccgTACTGTGATGAATTAGTCACgtttaagagctatgctggaaaca	cmbine with pair-can-R1_4 to construct Noness-pg4 for individual proliferation assay
	HUB161-P5F	﻿tatacgtctcaaccgTGGTGGATCTTTAGGGCGGGgtttaagagctatgctggaaaca	cmbine with pair-can-R2_5 to construct Noness-pg5 for individual proliferation assay
	HUB161-P6F	﻿tatacgtctcaaccgCATTTGGGCCCTCCTAATTCgtttaagagctatgctggaaaca	cmbine with pair-can-R3_6 to construct Noness-pg6 for individual proliferation assay
	pair-can-R1_4	﻿tatacgtctcaaaacACAGTCAGTGGAGACTACTTcggtgtttcgtcctttccaca	to construct plasmid for individual proliferation assay
	pair-can-R2_5	﻿tatacgtctcaaaacAAGGCAATATCCCTTAAGGCcggtgtttcgtcctttccaca
	pair-can-R3_6	﻿tatacgtctcaaaacATCTCACTGTATCCGGGGATcggtgtttcgtcctttccaca
	qPCR-CTRL-F	TAGCCGTGTTCTTTGCACTTTC	qPCR primer pairs for control site
	qPCR-CTRL-R	TCCATCACGATGCCAGTGGT
	qPCR-HUB162-F	ATTGTGGGGACTATGGCAAACT	qPCR primer pairs for measuring the deletion efficiency of HUB-162 (Ess)
	qPCR-HUB162-R	CACAGGGTCCATACTTCACCT
	qPCR-HUB161-F	GCCCAAATGCTATCCCCAGT	qPCR primer pairs for measuring the deletion efficiency of HUB-161 (Noness)
	qPCR-HUB161-R	GGTTGGGCCAAGGTGTCATA
