## Supplementary material for "Distinct 3D contacts and phenotypic consequences of adjacent non-coding loci in the epigenetically quiescent regions": Table S6

### Sheet: data
Site	I-score	pgRNA_id	g1_seq	g2_seq	normalized FC	replicate	(Cas9+GFP+)%(ofP1)-day3	(Cas9+GFP+)%(ofP1)-day9	(Cas9+GFP+)%(ofP1)-day15	FC-day9/day3	FC-day15/day3	Average FC-day9/day3	Average FC-day15/day3	std FC-day9/day3	std FC-day15/day3
HUB-16	-1.428	1	AAGCCATATTAAAAGGGCGT	GTCCCATCTGGGGACCCCAC	0.077	1	86	78.1	61.3	0.90814	0.712791	0.89742	0.89742	0.0515648	0.0515648
						2	81.2	72	63.8	0.8867	0.785714
		2	CTTGTCTGTCCTAATCCCAA	GTCCCATCTGGGGACCCCAC	0.14	1	85.5	79.4	64.1	0.928655	0.749708	0.877694	0.877694	0.0225467	0.0225467
						2	80.8	66.8	58	0.826733	0.717822
HUB-44	-1.597	1	AGCGGTCCCACGGCCGCTAG	TATAAATGGTCAAACGGTCA	0.12	1	17.9	13.6	12.5	0.759777	0.698324	0.754888	0.754888	0.0518479	0.0518479
						2	9.6	7.2	6	0.75	0.625
		2	CCTGTTTACACCGCCCGGGA	TCTTCACGATATATGTGGTC	0.368	1	19	15.6	10.4	0.821053	0.547368	0.772228	0.772228	0.165137	0.165137
						2	18.8	13.6	5.9	0.723404	0.31383
HUB-173	-1.807	1	CAGTAAATCAGGACTACTTG	CGGATGTATATGGAGGTCAC	0.163	1	12	8.7	7.6	0.725	0.633333	0.671591	0.671591	0.113566	0.113566
						2	11	6.8	5.2	0.618182	0.472727
		2	CAGTAAATCAGGACTACTTG	CTTCTGGAATAGATCTTGCA	0.163	1	16	9.9	9.9	0.61875	0.61875	0.691728	0.691728	0.0334613	0.0334613
						2	11.9	9.1	6.8	0.764706	0.571429
HUB-179	-6.684	1	GAGCGCAGTGAACCCGATCA	GCCTCCCGCTTGGTCTCCAC	0.291	1	78.1	22.7	19.9	0.290653	0.254802	0.276066	0.276066	0.0602163	0.0602163
						2	78.4	20.5	13.3	0.26148	0.169643
		2	GCCCCTTGTCATCTGCAGCG	TCCTGTGGAGACCAAGCGGG	0.252	1	80.2	51.7	13.2	0.644638	0.164589	0.655653	0.655653	0.0295724	0.0295724
						2	78	52	16.1	0.666667	0.20641
HUB-180	-3.326	1	CACTTCTATTCAATCTGCAG	CTTAGACGCTTTACTGCCGT	0.275	1	21.4	19.7	18.2	0.920561	0.850467	0.949977	0.949977	0.0671661	0.0671661
						2	33	32.32	31.2	0.979394	0.945455
		2	CACTGCAGATTGAATAGAAG	TCTGTGATGGCGATGGACCT	0.206	1	23.3	22.4	22.1	0.961373	0.948498	0.93428	0.93428	0.0652026	0.0652026
						2	33.4	30.3	28.6	0.907186	0.856287
HUB-207	-4.137	1	CACGCATCTACCCACAAATT	CCTTAGTCATACGACCTGAG	0.342	1	15.8	12.2	8.6	0.772152	0.544304	0.767326	0.767326	0.0224887	0.0224887
						2	8	6.1	4.1	0.7625	0.5125
		2	TGGTAACCAGTCTGCCAGTT	TGAGAAGATGGAAACGCATG	0.305	1	16.2	12.3	8.5	0.759259	0.524691	0.743827	0.743827	0.0480134	0.0480134
						2	8.1	5.9	3.7	0.728395	0.45679
HUB-219	-4.397	1	AATGCCTGTGGGTCGCCCAT	GTCTCTATAATTACACACCC	0.183	1	28.1	19.9	17.1	0.708185	0.608541	0.781365	0.781365	0.0574653	0.0574653
						2	11	9.4	5.8	0.854545	0.527273
		2	AAAGACTACCAACTGACCGC	AGAGAATCCCAGCCGACATA	0.151	1	14.8	12.4	9.6	0.837838	0.648649	0.816141	0.816141	0.0422565	0.0422565
						2	18	14.3	10.6	0.794444	0.588889
HUB-307	-4.248	1	CGGCAGAGGGGTTACAGCTC	GCCGAGACGTAGAGTAAGGA	0.094	1	60.1	20.4	17.1	0.339434	0.284526	0.331285	0.331285	0.00837308	0.00837308
						2	52.3	16.9	15.5	0.323136	0.296367
		2	GAGCTGTAACCCCTCTGCCG	GCCTGTCCTCAGCTCCCAAC	0.234	1	81.6	46	13.3	0.563725	0.16299	0.604713	0.604713	0.0671984	0.0671984
						2	77.9	50.3	20.1	0.6457	0.258023
AAVS-1	CTRL	1	GAATATGTCCCAGATAGCAC	CACGGGGAGGATCCGCTCAG	n/a	1	80.3	84.1	82.2	1.04732	1.02366	0.996129	0.962867	0.0450389	0.0540318
						2	61.5	59.2	56.6	0.962602	0.920325
						3	32.5	31.8	30.7	0.978462	0.944615
HUB-162 (Ess)	-1.012	1	AAGTCTACCATAAGGCAAGC	AAGTAGTCTCCACTGACTGT	0.137	1	62.8	49.7	45.6	0.791401	0.726115	0.801994	0.742461	0.0224478	0.0141708
						2	36	29.8	27	0.827778	0.75
						3	19.7	15.5	14.8	0.786802	0.751269
		2	CAGGTGCACATGCCTTCATT	GCCTTAAGGGATATTGCCTT	0.17	1	66.2	49.9	41.8	0.753776	0.63142	0.777334	0.578087	0.0224194	0.0725957
						2	37.7	30.1	22.9	0.798408	0.607427
						3	21.8	17	10.8	0.779817	0.495413
		3	CCAATGAAGGCATGTGCACC	ATCCCCGGATACAGTGAGAT	0.485	1	67	63.8	56.8	0.952239	0.847761	0.918004	0.78072	0.030439	0.058176
						2	56.6	50.6	42.5	0.893993	0.750883
						3	34.7	31.5	25.8	0.907781	0.743516
HUB-161 (Noness)	2.16	4	TACTGTGATGAATTAGTCAC	AAGTAGTCTCCACTGACTGT	0.502	1	66	71.4	68.7	1.08182	1.04091	1.05882	0.974852	0.0325181	0.0934189
						2	61.4	63.6	55.8	1.03583	0.908795
		5	TGGTGGATCTTTAGGGCGGG	GCCTTAAGGGATATTGCCTT	0.758	1	65	65.3	58.8	1.00462	0.904615	0.979616	0.898317	0.0353545	0.00890715
						2	63.9	61	57	0.954617	0.892019
		6	CATTTGGGCCCTCCTAATTC	ATCCCCGGATACAGTGAGAT	0.722	1	68.7	69.9	67.4	1.01747	0.981077	0.950107	0.971276	0.0952616	0.0138615
						2	59.7	52.7	57.4	0.882747	0.961474
