## Supplementary material for "Distinct 3D contacts and phenotypic consequences of adjacent non-coding loci in the epigenetically quiescent regions": Table S7

### Sheet: data
start_coord.site_1	start_coord.site_2	chr	dist	degree.site_1	degree.site_2	D.step_1	D.step_2	D.step_3	D.step_4	type	scaling_coef (1e-5)	centro_dist.site_1	centro_dist.site_2
22750000	22800000	chr19	50000	111	77	0	7	694	45018	Ess_vs_Noness	5.48526	1926782	1876782
161685000	161730000	chr4	45000	138	143	0	17	933	68136	Noness_vs_Noness	5.46652	109024883	109069883
35025000	35045000	chr16	20000	75	96	1	20	815	39469	Noness_vs_Noness	5.2303	305801	285801
161655000	161685000	chr4	30000	124	138	1	11	827	60244	Noness_vs_Noness	5.19049	108994883	109024883
22700000	22750000	chr19	50000	66	111	1	9	606	39282	Ess_vs_Ess	5.16965	1976782	1926782
23505000	23500000	chr19	5000	95	78	1	8	590	39008	Ess_vs_Noness	5.10495	1171782	1176782
22610000	22605000	chr19	5000	84	87	0	14	570	38545	Ess_vs_Noness	5.07975	2066782	2071782
22750000	22795000	chr19	45000	111	56	1	10	513	34246	Ess_vs_Noness	4.89336	1926782	1881782
35020000	35025000	chr16	5000	76	75	1	13	665	32827	Noness_vs_Noness	4.8899	310801	305801
23645000	23650000	chr19	5000	103	99	0	10	662	41672	Noness_vs_Noness	4.64781	1031782	1026782
23600000	23640000	chr19	40000	103	61	0	8	494	32609	Noness_vs_Noness	4.63442	1076782	1036782
34985000	35020000	chr16	35000	95	76	0	17	732	34957	Noness_vs_Noness	4.6256	345801	310801
34965000	34980000	chr16	15000	93	93	1	18	802	37966	Noness_vs_Noness	4.58973	365801	350801
34920000	34965000	chr16	45000	116	93	1	16	851	42074	Ess_vs_Noness	4.55573	410801	365801
34920000	34875000	chr16	45000	116	84	1	15	816	39711	Ess_vs_Noness	4.52389	410801	455801
22750000	22780000	chr19	30000	111	45	0	5	417	28309	Ess_vs_Noness	4.51301	1926782	1896782
23640000	23645000	chr19	5000	61	103	1	5	485	30885	Noness_vs_Noness	4.3887	1036782	1031782
23080000	23095000	chr19	15000	53	117	0	12	476	30327	Ess_vs_Ess	4.33752	1596782	1581782
22795000	22800000	chr19	5000	56	77	1	9	394	25118	Noness_vs_Noness	4.30814	1881782	1876782
22700000	22695000	chr19	5000	66	70	1	6	388	25251	Ess_vs_Noness	4.1847	1976782	1981782
22750000	22790000	chr19	40000	111	49	0	5	400	27307	Ess_vs_Noness	4.1719	1926782	1886782
22800000	22805000	chr19	5000	77	53	1	10	323	23343	Noness_vs_Noness	4.11777	1876782	1871782
61995000	62000000	chr6	5000	119	106	1	16	617	40843	Noness_vs_Noness	4.0965	164834	169834
23590000	23600000	chr19	10000	55	103	1	7	429	27329	Ess_vs_Noness	4.08961	1086782	1076782
23730000	23735000	chr19	5000	56	70	1	7	370	22597	Noness_vs_Noness	4.06409	946782	941782
34980000	34985000	chr16	5000	93	95	1	20	674	33870	Noness_vs_Noness	4.05265	350801	345801
23590000	23640000	chr19	50000	55	61	0	3	327	20414	Ess_vs_Noness	3.96933	1086782	1036782
22700000	22690000	chr19	10000	66	41	1	2	272	18272	Ess_vs_Noness	3.95742	1976782	1986782
62040000	62000000	chr6	40000	121	106	0	13	617	39683	Ess_vs_Noness	3.94669	209834	169834
22050000	22060000	chr17	10000	106	103	1	27	904	35933	Noness_vs_Noness	3.86097	208006	198006
62040000	61995000	chr6	45000	121	119	0	21	567	40875	Ess_vs_Noness	3.83857	209834	164834
24135000	24145000	chr19	10000	43	140	0	8	440	26448	Noness_vs_Noness	3.83814	541782	531782
62040000	62020000	chr6	20000	121	130	1	15	623	42578	Ess_vs_Noness	3.82485	209834	189834
22510000	22525000	chr19	15000	52	47	0	4	266	16559	Noness_vs_Noness	3.77223	2166782	2151782
62020000	62025000	chr6	5000	130	131	1	15	635	43577	Noness_vs_Noness	3.76229	189834	194834
22060000	22065000	chr17	5000	103	120	1	25	951	37054	Noness_vs_Noness	3.74146	198006	193006
22690000	22695000	chr19	5000	41	70	0	8	257	17628	Noness_vs_Noness	3.70724	1986782	1981782
62040000	62025000	chr6	15000	121	131	0	16	564	39986	Ess_vs_Noness	3.57884	209834	194834
22040000	22050000	chr17	10000	86	106	1	21	765	29879	Noness_vs_Noness	3.51303	218006	208006
57605000	57630000	chr6	25000	185	198	0	16	877	59156	Ess_vs_Noness	3.48227	1220166	1195166
61990000	61995000	chr6	5000	130	119	1	15	580	38044	Noness_vs_Noness	3.44542	159834	164834
22165000	22195000	chr17	30000	107	93	1	22	815	29916	Noness_vs_Noness	3.36478	93006	63006
62040000	61990000	chr6	50000	121	130	0	8	599	37201	Ess_vs_Noness	3.34044	209834	159834
22790000	22795000	chr19	5000	49	56	1	3	231	15235	Noness_vs_Noness	3.27633	1886782	1881782
22035000	22040000	chr17	5000	116	86	1	25	742	29136	Noness_vs_Noness	3.27466	223006	218006
34415000	34465000	chr16	50000	73	95	0	14	515	24109	Noness_vs_Noness	3.25452	915801	865801
22000000	22035000	chr17	35000	103	116	1	22	813	31662	Noness_vs_Noness	3.25162	258006	223006
62040000	62050000	chr6	10000	121	136	0	14	459	36980	Ess_vs_Noness	3.25016	209834	219834
62040000	62055000	chr6	15000	121	125	0	11	477	35116	Ess_vs_Noness	3.21814	209834	224834
62040000	62085000	chr6	45000	121	208	0	13	756	45227	Ess_vs_Noness	3.2099	209834	254834
62025000	62045000	chr6	20000	131	168	0	14	589	41802	Noness_vs_Noness	3.17527	194834	214834
61965000	61990000	chr6	25000	156	130	0	10	636	39503	Noness_vs_Noness	3.12395	134834	159834
22210000	22195000	chr17	15000	109	93	1	21	774	27972	Ess_vs_Noness	3.11668	48006	63006
62040000	62045000	chr6	5000	121	168	1	12	558	39405	Ess_vs_Noness	3.11436	209834	214834
34465000	34485000	chr16	20000	95	108	1	11	542	27668	Noness_vs_Noness	3.07257	865801	845801
34385000	34415000	chr16	30000	73	73	0	10	399	19927	Ess_vs_Noness	3.07006	945801	915801
22780000	22790000	chr19	10000	45	49	0	3	173	12762	Noness_vs_Noness	3.06322	1896782	1886782
62000000	62010000	chr6	10000	106	174	0	9	577	36920	Noness_vs_Noness	3.06203	169834	179834
61960000	61965000	chr6	5000	163	156	0	16	656	43106	Noness_vs_Noness	3.04505	129834	134834
34805000	34810000	chr16	5000	69	73	1	10	359	19045	Noness_vs_Noness	3.01908	525801	520801
62015000	62020000	chr6	5000	159	130	1	9	533	37979	Noness_vs_Noness	2.97691	184834	189834
34795000	34805000	chr16	10000	61	69	1	9	346	17145	Noness_vs_Noness	2.97195	535801	525801
22160000	22165000	chr17	5000	84	107	1	21	676	25004	Noness_vs_Noness	2.95921	98006	93006
21850000	21855000	chr17	5000	110	69	1	17	619	22645	Noness_vs_Noness	2.91622	408006	403006
22210000	22165000	chr17	45000	109	107	1	20	757	27924	Ess_vs_Noness	2.90121	48006	93006
62045000	62050000	chr6	5000	168	136	0	13	534	38745	Noness_vs_Noness	2.88874	214834	219834
51395000	51405000	chr11	10000	163	159	1	19	881	41311	Noness_vs_Noness	2.88485	244205	234205
61945000	61960000	chr6	15000	191	163	1	11	663	45061	Noness_vs_Noness	2.87732	114834	129834
51380000	51385000	chr11	5000	161	149	1	27	917	39577	Noness_vs_Noness	2.87076	259205	254205
62235000	62240000	chr6	5000	134	119	0	13	423	32007	Noness_vs_Noness	2.85696	404834	409834
62055000	62085000	chr6	30000	125	208	1	12	692	40732	Noness_vs_Noness	2.84397	224834	254834
62050000	62055000	chr6	5000	136	125	1	14	428	32873	Noness_vs_Noness	2.84197	219834	224834
22135000	22160000	chr17	25000	90	84	0	20	596	21786	Noness_vs_Noness	2.81102	123006	98006
62040000	62015000	chr6	25000	121	159	0	11	530	34446	Ess_vs_Noness	2.79734	209834	184834
51375000	51380000	chr11	5000	169	161	1	25	872	40877	Noness_vs_Noness	2.78579	264205	259205
23000000	22985000	chr19	15000	41	57	0	1	166	11889	Ess_vs_Noness	2.77169	1676782	1691782
51390000	51395000	chr11	5000	163	163	0	23	936	40089	Noness_vs_Noness	2.76308	249205	244205
22210000	22160000	chr17	50000	109	84	1	18	631	23412	Ess_vs_Noness	2.7454	48006	98006
51405000	51415000	chr11	10000	159	127	1	17	807	34572	Noness_vs_Noness	2.73331	234205	224205
22520000	22525000	chr15	5000	38	40	1	18	146	9458	Noness_vs_Noness	2.73096	2520000	2525000
51385000	51390000	chr11	5000	149	163	1	26	864	37803	Noness_vs_Noness	2.72548	254205	249205
62040000	62010000	chr6	30000	121	174	1	13	545	35025	Ess_vs_Noness	2.71877	209834	179834
21855000	21860000	chr17	5000	69	88	1	17	520	18883	Noness_vs_Noness	2.71846	403006	398006
21750000	21770000	chr17	20000	53	60	1	10	390	13590	Noness_vs_Noness	2.70261	508006	488006
23275000	23280000	chr19	5000	47	35	0	5	147	9648	Noness_vs_Noness	2.67943	1401782	1396782
29245000	29240000	chr16	5000	53	46	1	17	469	11798	Ess_vs_Noness	2.66945	6085801	6090801
21700000	21750000	chr17	50000	114	53	1	14	486	18401	Noness_vs_Noness	2.65672	558006	508006
51540000	51545000	chr11	5000	169	167	1	30	829	39089	Noness_vs_Noness	2.61561	99205	94205
51530000	51540000	chr11	10000	159	169	1	21	786	38094	Noness_vs_Noness	2.61304	109205	99205
29245000	29295000	chr16	50000	53	44	0	19	449	11245	Ess_vs_Noness	2.60122	6085801	6035801
51525000	51540000	chr11	15000	163	169	1	21	828	38060	Ess_vs_Noness	2.57755	114205	99205
50055000	50060000	chr11	5000	76	139	0	8	381	23122	Noness_vs_Noness	2.53311	1584205	1579205
29245000	29275000	chr16	30000	53	42	0	18	421	10676	Ess_vs_Noness	2.52812	6085801	6055801
21860000	21880000	chr17	20000	88	101	1	22	588	21213	Noness_vs_Noness	2.5239	398006	378006
29245000	29255000	chr16	10000	53	45	1	16	446	10971	Ess_vs_Noness	2.50902	6085801	6075801
51545000	51550000	chr11	5000	167	157	1	24	800	35871	Noness_vs_Noness	2.48953	94205	89205
51525000	51545000	chr11	20000	163	167	1	26	809	36501	Ess_vs_Noness	2.48627	114205	94205
21530000	21540000	chr17	10000	99	94	1	15	538	21297	Noness_vs_Noness	2.47857	728006	718006
51525000	51530000	chr11	5000	163	159	1	28	744	35492	Ess_vs_Noness	2.4785	114205	109205
51525000	51550000	chr11	25000	163	157	1	19	757	35035	Ess_vs_Noness	2.46182	114205	89205
29245000	29215000	chr16	30000	53	41	0	18	409	10094	Ess_vs_Noness	2.41835	6085801	6115801
22525000	22540000	chr15	15000	40	30	0	12	115	7410	Noness_vs_Noness	2.40831	2525000	2540000
29255000	29275000	chr16	20000	45	42	0	14	372	9325	Noness_vs_Noness	2.39625	6075801	6055801
51430000	51435000	chr11	5000	169	172	1	21	743	35463	Noness_vs_Noness	2.33856	209205	204205
29245000	29230000	chr16	15000	53	52	1	17	434	10863	Ess_vs_Noness	2.3115	6085801	6100801
51525000	51495000	chr11	30000	163	172	0	23	780	34372	Ess_vs_Noness	2.30664	114205	144205
29305000	29255000	chr16	50000	45	45	0	14	363	9270	Ess_vs_Noness	2.30188	6025801	6075801
51485000	51530000	chr11	45000	174	159	1	18	672	33850	Ess_vs_Noness	2.28891	154205	109205
51495000	51530000	chr11	35000	172	159	1	15	715	33449	Noness_vs_Noness	2.27386	144205	109205
62010000	62015000	chr6	5000	174	159	0	6	520	33316	Noness_vs_Noness	2.25614	179834	184834
51485000	51465000	chr11	20000	174	159	1	20	697	33238	Ess_vs_Noness	2.24667	154205	174205
29305000	29295000	chr16	10000	45	44	0	15	330	8893	Ess_vs_Noness	2.23455	6025801	6035801
57990000	58000000	chr6	10000	141	107	0	6	385	24215	Noness_vs_Noness	2.22034	835166	825166
51525000	51475000	chr11	50000	163	159	1	21	668	31517	Ess_vs_Noness	2.20084	114205	164205
51550000	51555000	chr11	5000	157	163	1	17	685	31204	Noness_vs_Noness	2.19238	89205	84205
51525000	51555000	chr11	30000	163	163	1	19	675	31748	Ess_vs_Noness	2.1896	114205	84205
29305000	29275000	chr16	30000	45	42	0	11	342	8520	Ess_vs_Noness	2.18938	6025801	6055801
51440000	51465000	chr11	25000	147	159	1	18	666	29738	Noness_vs_Noness	2.18591	199205	174205
51465000	51475000	chr11	10000	159	159	1	20	691	30815	Noness_vs_Noness	2.17788	174205	164205
51415000	51420000	chr11	5000	127	137	0	12	562	24911	Noness_vs_Noness	2.12231	224205	219205
51485000	51495000	chr11	10000	174	172	0	19	678	32642	Ess_vs_Noness	2.12153	154205	144205
62240000	62245000	chr6	5000	119	172	1	9	441	26868	Noness_vs_Noness	2.11468	409834	414834
29235000	29240000	chr16	5000	55	46	0	17	358	9405	Noness_vs_Noness	2.08988	6095801	6090801
51485000	51435000	chr11	50000	174	172	0	26	614	31986	Ess_vs_Noness	2.07978	154205	204205
51485000	51440000	chr11	45000	174	147	0	20	609	29466	Ess_vs_Noness	2.07157	154205	199205
51425000	51430000	chr11	5000	154	169	1	18	649	29387	Noness_vs_Noness	2.04725	214205	209205
21545000	21530000	chr17	15000	61	99	1	10	367	14002	Ess_vs_Noness	2.02225	713006	728006
51435000	51440000	chr11	5000	172	147	0	21	608	28551	Noness_vs_Noness	2.01844	204205	199205
51485000	51475000	chr11	10000	174	159	1	22	605	29633	Ess_vs_Noness	2.00325	154205	164205
29245000	29235000	chr16	10000	53	55	1	14	366	9480	Ess_vs_Noness	1.96232	6085801	6095801
29245000	29285000	chr16	40000	53	46	0	11	343	8579	Ess_vs_Noness	1.94113	6085801	6045801
29245000	29225000	chr16	20000	53	53	1	16	375	9194	Ess_vs_Noness	1.93716	6085801	6105801
51525000	51490000	chr11	35000	163	116	0	15	490	23577	Ess_vs_Noness	1.92783	114205	149205
51525000	51560000	chr11	35000	163	155	1	16	550	27203	Ess_vs_Noness	1.9246	114205	79205
29245000	29220000	chr16	25000	53	59	1	13	379	9489	Ess_vs_Noness	1.89569	6085801	6110801
57875000	57880000	chr7	5000	106	89	1	10	391	16293	Noness_vs_Noness	1.8841	174331	169331
29245000	29250000	chr16	5000	53	69	1	16	398	10196	Ess_vs_Noness	1.88398	6085801	6080801
29240000	29250000	chr16	10000	46	69	1	15	385	9469	Noness_vs_Noness	1.87707	6090801	6080801
21545000	21540000	chr17	5000	61	94	1	12	306	12579	Ess_vs_Noness	1.86539	713006	718006
29140000	29145000	chr16	5000	41	49	1	12	288	7401	Noness_vs_Noness	1.84507	6190801	6185801
57845000	57855000	chr7	10000	190	173	1	18	650	29063	Noness_vs_Noness	1.80144	204331	194331
57855000	57875000	chr7	20000	173	106	0	11	514	21605	Noness_vs_Noness	1.79218	194331	174331
20665000	20670000	chr17	5000	32	31	1	7	184	5032	Noness_vs_Noness	1.78669	1593006	1588006
29250000	29255000	chr16	5000	69	45	1	15	350	8823	Noness_vs_Noness	1.76882	6080801	6075801
51485000	51490000	chr11	5000	174	116	0	10	464	22136	Ess_vs_Noness	1.75187	154205	149205
20645000	20665000	chr17	20000	76	32	1	11	276	7689	Noness_vs_Noness	1.74402	1613006	1593006
58605000	58615000	chr6	10000	149	174	1	12	506	24873	Noness_vs_Noness	1.73716	220166	210166
51555000	51560000	chr11	5000	163	155	1	16	499	24287	Noness_vs_Noness	1.71807	84205	79205
29225000	29230000	chr16	5000	53	52	1	14	311	7993	Noness_vs_Noness	1.70124	6105801	6100801
29230000	29235000	chr16	5000	52	55	1	9	332	8141	Noness_vs_Noness	1.7003	6100801	6095801
11105000	11125000	chr21	20000	81	86	1	21	475	12650	Noness_vs_Noness	1.69436	178129	158129
29245000	29290000	chr16	45000	53	61	0	12	329	8610	Ess_vs_Noness	1.69264	6085801	6040801
56770000	56785000	chr7	15000	108	75	0	11	279	13497	Noness_vs_Noness	1.68611	1279331	1264331
29345000	29295000	chr16	50000	63	44	0	12	323	7887	Ess_vs_Noness	1.67293	5985801	6035801
51490000	51495000	chr11	5000	116	172	1	13	450	20848	Noness_vs_Noness	1.65904	149205	144205
51475000	51490000	chr11	15000	159	116	1	9	417	19791	Noness_vs_Noness	1.63841	164205	149205
29215000	29220000	chr16	5000	41	59	1	11	263	7091	Noness_vs_Noness	1.61201	6115801	6110801
11125000	11130000	chr21	5000	86	89	1	20	496	12563	Noness_vs_Noness	1.60434	158129	153129
57705000	57710000	chr7	5000	64	57	1	9	169	8534	Noness_vs_Noness	1.58885	344331	339331
57410000	57415000	chr7	5000	74	43	0	9	143	7935	Noness_vs_Noness	1.58273	639331	634331
29275000	29285000	chr16	10000	42	46	1	12	246	6175	Noness_vs_Noness	1.56915	6055801	6045801
51420000	51425000	chr11	5000	137	154	1	16	508	20200	Noness_vs_Noness	1.56134	219205	214205
57635000	57645000	chr7	10000	175	172	0	16	553	24083	Noness_vs_Noness	1.55964	414331	404331
20675000	20690000	chr17	15000	37	40	0	7	163	5353	Noness_vs_Noness	1.55929	1583006	1568006
20670000	20675000	chr17	5000	31	37	1	8	172	4687	Noness_vs_Noness	1.54743	1588006	1583006
29305000	29285000	chr16	20000	45	46	1	10	245	6268	Ess_vs_Noness	1.53933	6025801	6045801
56560000	56515000	chr7	45000	49	50	0	7	132	6617	Ess_vs_Noness	1.50326	1489331	1534331
20470000	20520000	chr17	50000	71	70	1	9	310	9335	Noness_vs_Noness	1.48268	1788006	1738006
29305000	29345000	chr16	40000	45	63	1	9	295	7028	Ess_vs_Ess	1.47364	6025801	5985801
56560000	56550000	chr7	10000	49	65	0	4	146	7324	Ess_vs_Noness	1.45958	1489331	1499331
56470000	56515000	chr7	45000	106	50	0	7	210	9414	Noness_vs_Noness	1.45315	1579331	1534331
29305000	29290000	chr16	15000	45	61	0	8	266	6804	Ess_vs_Noness	1.45134	6025801	6040801
17540000	17565000	chr12	25000	141	99	0	3	330	15174	Noness_vs_Noness	1.4438	17311694	17286694
26160000	26200000	chr20	40000	112	109	1	13	427	14205	Noness_vs_Noness	1.44106	204569	164569
20440000	20460000	chr15	20000	92	60	1	11	261	9485	Ess_vs_Noness	1.43199	440000	460000
56515000	56550000	chr7	35000	50	65	0	6	151	7211	Noness_vs_Noness	1.42202	1534331	1499331
26200000	26205000	chr20	5000	109	121	1	16	414	14427	Noness_vs_Noness	1.40862	164569	159569
29220000	29225000	chr16	5000	59	53	1	11	274	7030	Noness_vs_Noness	1.40476	6110801	6105801
29290000	29295000	chr16	5000	61	44	1	11	262	6510	Noness_vs_Noness	1.40347	6040801	6035801
20520000	20535000	chr17	15000	70	111	1	15	365	10988	Noness_vs_Noness	1.3956	1738006	1723006
55075000	55115000	chr11	40000	113	94	1	7	289	12711	Noness_vs_Noness	1.38583	430795	470795
26205000	26230000	chr20	25000	121	122	1	17	509	14837	Noness_vs_Noness	1.36682	159569	134569
57715000	57725000	chr7	10000	151	148	1	15	409	17690	Noness_vs_Noness	1.32937	334331	324331
29570000	29575000	chr20	5000	55	88	1	23	398	8291	Noness_vs_Noness	1.32726	200431	205431
57275000	57295000	chr7	20000	70	57	1	6	162	7339	Noness_vs_Noness	1.30565	774331	754331
57220000	57245000	chr7	25000	116	78	0	5	258	11033	Noness_vs_Noness	1.30313	829331	804331
11130000	11150000	chr21	20000	89	69	0	17	357	9134	Noness_vs_Noness	1.30231	153129	133129
14900000	14940000	chr18	40000	68	46	0	11	243	6479	Noness_vs_Noness	1.29507	555898	515898
26135000	26140000	chr20	5000	152	118	1	15	475	15467	Noness_vs_Noness	1.29422	229569	224569
20540000	20550000	chr17	10000	99	118	0	16	414	12426	Noness_vs_Noness	1.28717	1718006	1708006
20690000	20735000	chr17	45000	40	105	1	11	254	7436	Noness_vs_Noness	1.28414	1568006	1523006
56560000	56605000	chr7	45000	49	56	0	3	116	5966	Ess_vs_Noness	1.28115	1489331	1444331
105125000	105140000	chr1	15000	63	66	0	1	101	7299	Ess_vs_Noness	1.27573	16405434	16390434
14960000	14965000	chr18	5000	51	50	1	9	214	5724	Noness_vs_Noness	1.26723	495898	490898
26155000	26160000	chr20	5000	106	112	1	17	428	12313	Noness_vs_Noness	1.26456	209569	204569
57710000	57715000	chr7	5000	57	151	1	5	259	10445	Noness_vs_Noness	1.26426	339331	334331
149175000	149195000	chr1	20000	60	51	1	11	282	6256	Noness_vs_Noness	1.26114	24639566	24659566
55050000	55055000	chr11	5000	105	109	0	4	242	11763	Noness_vs_Noness	1.23648	405795	410795
14965000	14975000	chr18	10000	50	55	1	11	195	5757	Noness_vs_Noness	1.22856	490898	480898
193205000	193215000	chr2	10000	81	79	0	3	177	8730	Noness_vs_Noness	1.22737	97878829	97888829
10870000	10895000	chr21	25000	69	46	1	12	263	6175	Noness_vs_Noness	1.22315	413129	388129
55315000	55325000	chr11	10000	82	70	1	4	138	8094	Noness_vs_Noness	1.20262	670795	680795
57405000	57410000	chr7	5000	43	74	1	4	107	6028	Noness_vs_Noness	1.20259	644331	639331
20460000	20470000	chr17	10000	100	71	1	11	301	8986	Noness_vs_Noness	1.1939	1798006	1788006
32480000	32485000	chr16	5000	130	113	1	17	434	12921	Noness_vs_Noness	1.19342	2850801	2845801
14940000	14960000	chr18	20000	46	51	1	7	189	5144	Noness_vs_Noness	1.18763	515898	495898
57400000	57405000	chr7	5000	60	43	0	5	111	5363	Noness_vs_Noness	1.18705	649331	644331
20535000	20540000	chr17	5000	111	99	1	16	382	11040	Noness_vs_Noness	1.17852	1723006	1718006
57430000	57465000	chr7	35000	44	60	1	6	108	5385	Noness_vs_Noness	1.17839	619331	584331
149165000	149175000	chr1	10000	56	60	1	14	263	6109	Noness_vs_Noness	1.17579	24629566	24639566
26140000	26155000	chr20	15000	118	106	1	17	392	11729	Noness_vs_Noness	1.17403	224569	209569
29565000	29570000	chr20	5000	93	55	1	20	369	7536	Noness_vs_Noness	1.1732	195431	200431
55055000	55075000	chr11	20000	109	113	1	9	267	11560	Noness_vs_Noness	1.17018	410795	430795
55470000	55465000	chr11	5000	97	72	1	5	201	8700	Ess_vs_Noness	1.16961	825795	820795
55325000	55350000	chr11	25000	70	103	0	3	181	8817	Noness_vs_Noness	1.16771	680795	705795
149135000	149140000	chr1	5000	56	81	1	18	317	7048	Noness_vs_Noness	1.16669	24599566	24604566
210240000	210275000	chr2	35000	121	90	0	6	176	10769	Noness_vs_Noness	1.16196	114913829	114948829
26235000	26205000	chr20	30000	127	121	1	18	393	12584	Ess_vs_Noness	1.13722	129569	159569
57415000	57420000	chr7	5000	43	79	1	4	121	5894	Noness_vs_Noness	1.13702	634331	629331
20460000	20505000	chr15	45000	60	152	0	11	249	9551	Noness_vs_Noness	1.12239	460000	505000
26130000	26135000	chr20	5000	127	152	1	11	386	13834	Noness_vs_Noness	1.11687	234569	229569
57395000	57400000	chr7	5000	42	60	0	7	105	4960	Noness_vs_Noness	1.11049	654331	649331
57295000	57300000	chr7	5000	57	103	1	8	163	7565	Noness_vs_Noness	1.1096	754331	749331
17535000	17540000	chr12	5000	65	141	0	6	197	9424	Noness_vs_Noness	1.10676	17316694	17311694
57435000	57410000	chr7	25000	35	74	0	2	93	4986	Ess_vs_Noness	1.10239	614331	639331
149140000	149165000	chr1	25000	81	56	1	14	301	6657	Noness_vs_Noness	1.10205	24604566	24629566
57300000	57305000	chr7	5000	103	141	1	6	261	11768	Noness_vs_Noness	1.09746	749331	744331
56375000	56415000	chr7	40000	118	141	0	14	251	12574	Noness_vs_Noness	1.09614	1674331	1634331
26235000	26200000	chr20	35000	127	109	1	12	348	11464	Ess_vs_Noness	1.09199	129569	164569
57385000	57390000	chr7	5000	58	89	0	5	154	6947	Noness_vs_Noness	1.08664	664331	659331
57465000	57470000	chr7	5000	60	78	0	5	149	6607	Noness_vs_Noness	1.08523	584331	579331
57435000	57415000	chr7	20000	35	43	0	5	86	3744	Ess_vs_Noness	1.08408	614331	634331
18715000	18720000	chr17	5000	100	102	1	17	358	9773	Noness_vs_Noness	1.08205	3543006	3538006
18600000	18605000	chr17	5000	96	91	1	15	338	9033	Noness_vs_Noness	1.08043	3658006	3653006
195030000	195050000	chr2	20000	92	101	0	2	164	9178	Noness_vs_Noness	1.07167	99703829	99723829
57305000	57310000	chr7	5000	141	73	1	12	210	9539	Noness_vs_Noness	1.05646	744331	739331
29525000	29535000	chr20	10000	73	92	1	17	364	7734	Noness_vs_Noness	1.05157	155431	165431
29545000	29550000	chr20	5000	59	81	1	16	315	6516	Noness_vs_Noness	1.04973	175431	180431
29285000	29290000	chr16	5000	46	61	1	8	191	4968	Noness_vs_Noness	1.04811	6045801	6040801
55350000	55360000	chr11	10000	103	99	1	11	189	9382	Noness_vs_Noness	1.04461	705795	715795
18595000	18600000	chr17	5000	112	96	1	14	334	9623	Noness_vs_Noness	1.03847	3663006	3658006
26235000	26230000	chr20	5000	127	122	1	18	384	11535	Ess_vs_Noness	1.03741	129569	134569
26105000	26110000	chr20	5000	137	108	1	14	368	11255	Noness_vs_Noness	1.03613	259569	254569
57435000	57400000	chr7	35000	35	60	1	4	89	4205	Ess_vs_Noness	1.03139	614331	649331
18605000	18615000	chr17	10000	91	86	1	14	271	8125	Noness_vs_Noness	1.02808	3653006	3643006
26110000	26115000	chr20	5000	108	130	1	13	327	10826	Noness_vs_Noness	1.02395	254569	249569
57495000	57465000	chr7	30000	90	60	0	4	155	6567	Ess_vs_Noness	1.00389	554331	584331
149125000	149135000	chr1	10000	73	56	1	11	256	5701	Noness_vs_Noness	0.994305	24589566	24599566
29575000	29580000	chr20	5000	88	85	1	15	365	7703	Noness_vs_Noness	0.992408	205431	210431
29420000	29430000	chr16	10000	79	89	1	11	273	7392	Noness_vs_Noness	0.985741	5910801	5900801
57435000	57385000	chr7	50000	35	58	0	4	92	3942	Ess_vs_Noness	0.982788	614331	664331
29540000	29545000	chr20	5000	94	59	1	18	304	6544	Noness_vs_Noness	0.97913	170431	175431
57380000	57385000	chr7	5000	72	58	1	4	118	5627	Noness_vs_Noness	0.978893	669331	664331
25930000	25955000	chr20	25000	106	112	0	8	327	9521	Noness_vs_Noness	0.978155	434569	409569
32380000	32405000	chr16	25000	134	125	0	11	350	11224	Noness_vs_Noness	0.971732	2950801	2925801
29590000	29595000	chr20	5000	100	76	1	19	357	7592	Noness_vs_Noness	0.97028	220431	225431
57425000	57430000	chr7	5000	48	44	1	4	75	3964	Noness_vs_Noness	0.970184	624331	619331
14990000	15000000	chr18	10000	76	75	0	15	277	6563	Noness_vs_Noness	0.97015	465898	455898
26230000	26240000	chr20	10000	122	107	1	14	328	9801	Noness_vs_Noness	0.960295	134569	124569
211690000	211710000	chr2	20000	53	75	0	3	76	5331	Noness_vs_Noness	0.952703	116363829	116383829
57495000	57470000	chr7	25000	90	78	0	4	167	7086	Ess_vs_Noness	0.950078	554331	579331
15000000	15005000	chr18	5000	75	92	1	13	271	7048	Noness_vs_Noness	0.948166	455898	450898
29580000	29585000	chr20	5000	85	84	1	14	324	7148	Noness_vs_Noness	0.943194	210431	215431
26100000	26105000	chr20	5000	113	137	1	11	334	10455	Noness_vs_Noness	0.941238	264569	259569
57435000	57430000	chr7	5000	35	44	1	6	64	3283	Ess_vs_Noness	0.940521	614331	619331
14975000	14985000	chr18	10000	55	75	1	9	229	5400	Noness_vs_Noness	0.93841	480898	470898
26075000	26100000	chr20	25000	126	113	1	12	284	9795	Noness_vs_Noness	0.92032	289569	264569
20185000	20190000	chr15	5000	121	138	1	21	393	10627	Noness_vs_Noness	0.91942	185000	190000
57435000	57465000	chr7	30000	35	60	0	4	89	3727	Ess_vs_Noness	0.913392	614331	584331
15005000	15050000	chr18	45000	92	104	1	13	309	7865	Noness_vs_Noness	0.898349	450898	405898
32405000	32450000	chr16	45000	125	124	1	11	325	9930	Noness_vs_Noness	0.893183	2925801	2880801
29535000	29540000	chr20	5000	92	94	1	18	351	7452	Noness_vs_Noness	0.892821	165431	170431
26120000	26130000	chr20	10000	134	127	1	9	293	10366	Noness_vs_Noness	0.891192	244569	234569
32450000	32470000	chr16	20000	124	126	1	12	321	9875	Noness_vs_Noness	0.884734	2880801	2860801
57435000	57470000	chr7	35000	35	78	0	1	83	4099	Ess_vs_Noness	0.882331	614331	579331
20180000	20185000	chr15	5000	155	121	1	20	347	10664	Noness_vs_Noness	0.871828	180000	185000
57390000	57395000	chr7	5000	89	42	1	2	106	4702	Noness_vs_Noness	0.864213	659331	654331
57420000	57425000	chr7	5000	79	48	0	2	105	4723	Noness_vs_Noness	0.862019	629331	624331
149115000	149125000	chr1	10000	78	73	1	11	256	5828	Noness_vs_Noness	0.861546	24579566	24589566
32360000	32380000	chr16	20000	143	134	0	15	326	10617	Ess_vs_Noness	0.859388	2970801	2950801
57435000	57420000	chr7	15000	35	79	0	1	78	3980	Ess_vs_Noness	0.851451	614331	629331
29560000	29565000	chr20	5000	88	93	1	13	330	6900	Noness_vs_Noness	0.849753	190431	195431
57435000	57390000	chr7	45000	35	89	0	3	96	4220	Ess_vs_Noness	0.849576	614331	659331
25305000	25310000	chr15	5000	26	43	0	1	50	2518	Noness_vs_Noness	0.847035	5305000	5310000
26115000	26120000	chr20	5000	130	134	1	12	271	9942	Noness_vs_Noness	0.844993	249569	244569
33445000	33450000	chr16	5000	119	124	1	9	278	9151	Noness_vs_Noness	0.844278	1885801	1880801
29585000	29590000	chr20	5000	84	100	1	18	325	6930	Noness_vs_Noness	0.842447	215431	220431
29550000	29555000	chr20	5000	81	91	1	17	308	6488	Noness_vs_Noness	0.841805	180431	185431
57435000	57405000	chr7	30000	35	43	0	2	61	2904	Ess_vs_Noness	0.841574	614331	644331
29555000	29560000	chr20	5000	91	88	1	17	329	6666	Noness_vs_Noness	0.829306	185431	190431
32360000	32405000	chr16	45000	143	125	1	13	292	9823	Ess_vs_Noness	0.8235	2970801	2925801
29485000	29525000	chr20	40000	69	73	1	13	253	5237	Noness_vs_Noness	0.821785	115431	155431
14985000	14990000	chr18	5000	75	76	1	11	225	5537	Noness_vs_Noness	0.818932	470898	465898
26235000	26240000	chr20	5000	127	107	1	11	272	8388	Ess_vs_Noness	0.805806	129569	124569
15635000	15650000	chr17	15000	99	103	1	13	258	7246	Noness_vs_Noness	0.80262	6623006	6608006
57435000	57395000	chr7	40000	35	42	0	2	60	2735	Ess_vs_Noness	0.801727	614331	654331
94740000	94755000	chr6	15000	126	93	0	2	120	7557	Noness_vs_Noness	0.786248	32909834	32924834
95660000	95675000	chr6	15000	100	81	0	1	92	6121	Noness_vs_Noness	0.766213	33829834	33844834
94705000	94740000	chr6	35000	108	126	0	2	143	7885	Noness_vs_Noness	0.760731	32874834	32909834
25890000	25900000	chr20	10000	124	123	1	12	284	8348	Noness_vs_Noness	0.756561	474569	464569
25885000	25890000	chr20	5000	116	124	1	16	288	8107	Noness_vs_Noness	0.756057	479569	474569
14285000	14315000	chr18	30000	48	67	0	10	153	3824	Noness_vs_Noness	0.752993	1170898	1140898
15050000	15060000	chr18	10000	104	68	1	8	216	5639	Noness_vs_Noness	0.749468	405898	395898
57435000	57425000	chr7	10000	35	48	1	3	62	2734	Ess_vs_Noness	0.749307	614331	624331
32470000	32475000	chr16	5000	126	89	0	11	219	7002	Noness_vs_Noness	0.740707	2860801	2855801
25925000	25930000	chr20	5000	112	106	1	7	224	6931	Noness_vs_Noness	0.712453	439569	434569
16260000	16305000	chr12	45000	81	43	0	1	96	3744	Noness_vs_Noness	0.712266	18591694	18546694
25825000	25855000	chr20	30000	105	58	0	5	173	4948	Noness_vs_Noness	0.709572	539569	509569
25900000	25905000	chr20	5000	123	119	0	16	257	7667	Noness_vs_Noness	0.709275	464569	459569
121215000	121250000	chr1	35000	57	44	0	5	124	3171	Noness_vs_Noness	0.707531	315434	280434
92885000	92890000	chr6	5000	85	83	1	4	77	5256	Noness_vs_Noness	0.704875	31054834	31059834
14280000	14285000	chr18	5000	44	48	1	6	119	2876	Noness_vs_Noness	0.698569	1175898	1170898
29595000	29600000	chr20	5000	76	104	1	12	254	5558	Noness_vs_Noness	0.696903	225431	230431
29480000	29485000	chr20	5000	71	69	1	11	208	4365	Noness_vs_Noness	0.694661	110431	115431
32475000	32480000	chr16	5000	89	130	1	8	234	6648	Noness_vs_Noness	0.691537	2855801	2850801
14730000	14740000	chr18	10000	54	89	0	4	169	4210	Noness_vs_Noness	0.678505	725898	715898
77765000	77785000	chr6	20000	91	64	0	0	65	4547	Noness_vs_Noness	0.671444	15934834	15954834
29470000	29480000	chr20	10000	86	71	0	14	228	4686	Noness_vs_Noness	0.667713	100431	110431
25875000	25885000	chr20	10000	102	116	1	5	207	6335	Noness_vs_Noness	0.652261	489569	479569
21835000	21845000	chr20	10000	99	44	0	3	91	3806	Noness_vs_Noness	0.647695	4529569	4519569
25905000	25915000	chr20	10000	119	108	1	10	204	6518	Noness_vs_Noness	0.644041	459569	449569
102970000	102980000	chr3	10000	81	100	0	2	79	5140	Noness_vs_Noness	0.643294	9465146	9475146
25855000	25870000	chr20	15000	58	112	1	4	150	4610	Noness_vs_Noness	0.64059	509569	494569
29605000	29645000	chr20	40000	84	97	1	12	228	5021	Noness_vs_Noness	0.620076	235431	275431
14700000	14705000	chr18	5000	92	101	1	10	180	5305	Noness_vs_Noness	0.615873	755898	750898
25870000	25875000	chr20	5000	112	102	1	5	185	5812	Noness_vs_Noness	0.609151	494569	489569
14725000	14730000	chr18	5000	84	54	1	4	147	3616	Noness_vs_Noness	0.599678	730898	725898
14705000	14725000	chr18	20000	101	84	1	9	177	4921	Noness_vs_Noness	0.597496	750898	730898
14315000	14350000	chr18	35000	67	79	0	5	158	3870	Noness_vs_Noness	0.594122	1140898	1105898
121200000	121205000	chr1	5000	68	65	0	12	168	3537	Noness_vs_Noness	0.592504	330434	325434
25920000	25925000	chr20	5000	119	112	1	13	203	6035	Noness_vs_Noness	0.585004	444569	439569
17345000	17315000	phil22	30000	15	12	0	6	65	706	Ess_vs_Noness	0.576594	1345000	1315000
15215000	15255000	chr21	40000	72	25	0	7	114	2188	Noness_vs_Noness	0.573538	926871	966871
62510000	62500000	chr7	10000	36	71	1	3	70	2534	Ess_vs_Noness	0.562131	1455669	1445669
29600000	29605000	chr20	5000	104	84	1	17	215	4689	Noness_vs_Noness	0.558926	230431	235431
17335000	17320000	phil22	15000	17	16	0	8	78	840	Ess_vs_Noness	0.557734	1335000	1320000
17345000	17320000	phil22	25000	15	16	1	8	61	777	Ess_vs_Noness	0.551406	1345000	1320000
17315000	17320000	phil22	5000	12	16	1	6	56	690	Noness_vs_Noness	0.547265	1315000	1320000
29430000	29470000	chr20	40000	67	86	1	10	181	3707	Noness_vs_Noness	0.543727	60431	100431
29425000	29430000	chr20	5000	87	67	1	12	161	3701	Noness_vs_Noness	0.540543	55431	60431
25915000	25920000	chr20	5000	108	119	1	10	176	5377	Noness_vs_Noness	0.530989	449569	444569
17325000	17320000	phil22	5000	15	16	1	10	73	747	Ess_vs_Noness	0.526205	1325000	1320000
62510000	62495000	chr7	15000	36	37	0	2	58	1679	Ess_vs_Noness	0.514879	1455669	1440669
17325000	17315000	phil22	10000	15	12	1	7	55	616	Ess_vs_Noness	0.502753	1325000	1315000
15270000	15255000	chr21	15000	77	25	0	6	117	1975	Ess_vs_Noness	0.499489	981871	966871
17335000	17315000	phil22	20000	17	12	0	9	52	645	Ess_vs_Noness	0.495723	1335000	1315000
121210000	121215000	chr1	5000	88	57	1	7	114	3097	Noness_vs_Noness	0.488815	320434	315434
17320000	17340000	phil22	20000	16	12	1	4	55	617	Noness_vs_Noness	0.488441	1320000	1340000
33440000	33445000	chr16	5000	133	119	1	9	190	5481	Noness_vs_Noness	0.487479	1890801	1885801
121205000	121210000	chr1	5000	65	88	1	7	122	3285	Noness_vs_Noness	0.485508	325434	320434
14695000	14700000	chr18	5000	71	92	0	9	136	3487	Noness_vs_Noness	0.481954	760898	755898
17345000	17340000	phil22	5000	15	12	1	4	53	574	Ess_vs_Noness	0.468712	1345000	1340000
8410000	8415000	chr12	5000	62	53	0	10	143	2379	Noness_vs_Noness	0.460189	26441694	26436694
15255000	15265000	chr21	10000	25	58	0	1	92	1554	Noness_vs_Noness	0.453219	966871	976871
75440000	75490000	chr3	50000	87	72	0	3	56	3169	Ess_vs_Noness	0.450592	15059854	15009854
8440000	8445000	chr12	5000	95	69	0	10	197	3288	Noness_vs_Noness	0.45053	26411694	26406694
17325000	17340000	phil22	15000	15	12	1	7	48	546	Ess_vs_Noness	0.445561	1325000	1340000
11145000	11150000	chr17	5000	33	32	1	2	48	1294	Noness_vs_Noness	0.445128	11113006	11108006
196095000	196135000	chr2	40000	78	54	1	1	61	2564	Noness_vs_Noness	0.443749	100768829	100808829
63485000	63495000	chr7	10000	63	55	0	5	67	2326	Noness_vs_Noness	0.442915	2430669	2440669
17335000	17340000	phil22	5000	17	12	1	4	41	567	Ess_vs_Noness	0.437747	1335000	1340000
14805000	14820000	chr21	15000	98	136	1	11	217	4513	Noness_vs_Noness	0.43539	516871	531871
33435000	33440000	chr16	5000	103	133	1	7	151	4540	Noness_vs_Noness	0.434222	1895801	1890801
14430000	14470000	chr18	40000	90	86	1	4	118	3380	Noness_vs_Noness	0.429891	1025898	985898
14820000	14825000	chr21	5000	136	130	1	13	256	5127	Noness_vs_Noness	0.429189	531871	536871
121335000	121340000	chr1	5000	49	94	1	7	104	2547	Ess_vs_Noness	0.418894	195434	190434
14780000	14805000	chr21	25000	128	98	0	9	200	4203	Noness_vs_Noness	0.418104	491871	516871
49200000	49225000	chr7	25000	42	46	0	0	32	1589	Noness_vs_Noness	0.406637	8849331	8824331
62495000	62500000	chr7	5000	37	71	1	4	46	1838	Noness_vs_Noness	0.402362	1440669	1445669
71245000	71280000	chr18	35000	60	67	0	0	54	2267	Noness_vs_Noness	0.401712	52784102	52819102
8435000	8440000	chr12	5000	78	95	1	11	191	3017	Noness_vs_Noness	0.388263	26416694	26411694
11140000	11145000	chr17	5000	43	33	0	4	53	1307	Noness_vs_Noness	0.387323	11118006	11113006
17390000	17340000	phil22	50000	9	12	0	1	27	357	Ess_vs_Noness	0.37919	1390000	1340000
42900000	42895000	chr11	5000	79	81	0	2	49	2679	Ess_vs_Noness	0.376832	8739205	8744205
15355000	15375000	chr21	20000	66	40	1	6	95	1742	Noness_vs_Noness	0.376645	1066871	1086871
53650000	53675000	chr7	25000	49	49	0	0	26	1627	Noness_vs_Noness	0.373985	4399331	4374331
90235000	90240000	chr2	5000	68	61	1	12	125	2160	Noness_vs_Noness	0.37192	2086171	2081171
8470000	8515000	chr12	45000	75	55	0	10	116	2136	Noness_vs_Noness	0.369409	26381694	26336694
10885000	10895000	chr17	10000	26	42	0	3	47	1071	Ess_vs_Noness	0.361443	11373006	11363006
14825000	14845000	chr21	20000	130	110	1	12	173	3847	Noness_vs_Noness	0.358573	536871	556871
29590000	29595000	chr16	5000	61	61	1	8	93	1954	Noness_vs_Noness	0.356587	5740801	5735801
14625000	14600000	chr21	25000	118	92	1	8	146	3295	Ess_vs_Noness	0.352641	336871	311871
51935000	51965000	chr7	30000	72	49	0	0	41	1860	Noness_vs_Noness	0.352023	6114331	6084331
8415000	8420000	chr12	5000	53	67	1	9	115	1848	Noness_vs_Noness	0.343495	26436694	26431694
49300000	49320000	chr7	20000	72	44	0	0	35	1705	Noness_vs_Noness	0.340694	8749331	8729331
48905000	48870000	chr7	35000	55	73	0	3	44	1906	Ess_vs_Noness	0.337849	9144331	9179331
19395000	19445000	chr7	50000	72	48	0	2	46	1767	Noness_vs_Noness	0.337326	38654331	38604331
75440000	75410000	chr3	30000	87	82	0	1	44	2489	Ess_vs_Noness	0.331685	15059854	15089854
90105000	90115000	chr2	10000	45	44	1	8	78	1322	Noness_vs_Noness	0.329258	2216171	2206171
8400000	8410000	chr12	10000	77	62	1	6	114	2039	Noness_vs_Noness	0.327761	26451694	26441694
8420000	8430000	chr12	10000	67	90	0	7	132	2275	Noness_vs_Noness	0.325209	26431694	26421694
48870000	48875000	chr7	5000	73	49	0	1	41	1713	Noness_vs_Noness	0.321715	9179331	9174331
10180000	10200000	chr7	20000	49	95	1	1	58	1943	Noness_vs_Noness	0.319225	47869331	47849331
90240000	90245000	chr2	5000	61	105	1	13	136	2293	Noness_vs_Noness	0.317574	2081171	2076171
8465000	8470000	chr12	5000	104	75	0	10	163	2532	Noness_vs_Noness	0.31749	26386694	26381694
248825000	248835000	chr1	10000	127	88	1	5	138	2997	Noness_vs_Noness	0.316026	124289566	124299566
248590000	248600000	chr1	10000	127	122	0	8	136	3518	Noness_vs_Noness	0.31578	124054566	124064566
48905000	48875000	chr7	30000	55	49	0	2	26	1455	Ess_vs_Noness	0.31534	9144331	9174331
19045000	19055000	chr7	10000	69	61	0	2	36	1809	Noness_vs_Noness	0.313548	39004331	38994331
8430000	8435000	chr12	5000	90	78	1	8	132	2345	Noness_vs_Noness	0.310772	26421694	26416694
11915000	11935000	chr7	20000	44	90	0	2	62	1736	Noness_vs_Noness	0.30864	46134331	46114331
14975000	14985000	chr7	10000	66	68	0	2	53	1789	Noness_vs_Noness	0.299355	43074331	43064331
15105000	15110000	chr7	5000	40	123	1	1	35	1863	Noness_vs_Noness	0.298775	42944331	42939331
29585000	29590000	chr16	5000	71	61	1	7	82	1759	Noness_vs_Noness	0.297638	5745801	5740801
70130000	70140000	chr16	10000	45	43	1	8	93	1179	Noness_vs_Noness	0.295039	31794199	31804199
15270000	15265000	chr21	5000	77	58	0	8	93	1772	Ess_vs_Noness	0.294716	981871	976871
8445000	8460000	chr12	15000	69	99	0	6	127	2186	Noness_vs_Noness	0.293621	26406694	26391694
15270000	15305000	chr21	35000	77	77	0	8	103	1973	Ess_vs_Noness	0.284868	981871	1016871
15305000	15355000	chr21	50000	77	66	1	5	90	1799	Noness_vs_Noness	0.280825	1016871	1066871
53325000	53375000	chr7	50000	59	42	0	3	27	1235	Noness_vs_Noness	0.278677	4724331	4674331
248600000	248640000	chr1	40000	122	142	0	9	140	3266	Noness_vs_Noness	0.276824	124064566	124104566
19615000	19625000	chr7	10000	67	79	0	2	39	1788	Noness_vs_Noness	0.276188	38434331	38424331
37900000	37945000	chr12	45000	126	72	0	5	124	2297	Noness_vs_Noness	0.268134	43306	88306
9200000	9245000	chr7	45000	55	66	0	2	40	1437	Noness_vs_Noness	0.267494	48849331	48804331
15375000	15400000	chr21	25000	40	50	1	3	53	1073	Noness_vs_Noness	0.267015	1086871	1111871
19445000	19480000	chr7	35000	48	59	0	1	28	1225	Noness_vs_Noness	0.258629	38604331	38569331
98560000	98540000	chr5	20000	112	114	0	5	97	2585	Ess_vs_Noness	0.255729	49154359	49134359
248820000	248825000	chr1	5000	127	127	1	9	110	2880	Noness_vs_Noness	0.253305	124284566	124289566
8460000	8465000	chr12	5000	99	104	0	5	129	2281	Noness_vs_Noness	0.24973	26391694	26386694
19625000	19660000	chr7	35000	79	111	0	4	55	2073	Noness_vs_Noness	0.248334	38424331	38389331
10130000	10180000	chr7	50000	54	49	0	1	32	1121	Noness_vs_Noness	0.244398	47919331	47869331
40865000	40915000	chr7	50000	59	53	0	1	27	1201	Ess_vs_Noness	0.241333	17184331	17134331
37950000	37955000	chr12	5000	88	77	1	6	64	1763	Noness_vs_Noness	0.239337	93306	98306
248835000	248885000	chr1	50000	88	67	0	1	65	1641	Noness_vs_Noness	0.238846	124299566	124349566
37975000	37945000	chr12	30000	111	72	0	7	108	1908	Ess_vs_Noness	0.236973	118306	88306
37945000	37950000	chr12	5000	72	88	1	4	71	1685	Noness_vs_Noness	0.236196	88306	93306
37955000	37960000	chr12	5000	77	119	1	7	96	1992	Noness_vs_Noness	0.231657	98306	103306
37975000	37955000	chr12	20000	111	77	1	3	97	1849	Ess_vs_Noness	0.222478	118306	98306
15265000	15305000	chr21	40000	58	77	1	5	63	1325	Noness_vs_Noness	0.220722	976871	1016871
19290000	19295000	chr13	5000	50	60	0	3	64	1070	Noness_vs_Noness	0.216746	290000	295000
29595000	29600000	chr16	5000	61	72	1	6	57	1250	Noness_vs_Noness	0.210029	5735801	5730801
19840000	19845000	chr7	5000	44	66	0	0	22	1000	Noness_vs_Noness	0.208608	38209331	38204331
55775000	55825000	chr7	50000	106	62	0	2	38	1504	Noness_vs_Noness	0.208246	2274331	2224331
15400000	15430000	chr21	30000	50	33	0	1	26	747	Noness_vs_Noness	0.205791	1111871	1141871
37975000	37950000	chr12	25000	111	88	1	6	80	1820	Ess_vs_Noness	0.205288	118306	93306
37975000	37960000	chr12	15000	111	119	1	8	96	2086	Ess_vs_Noness	0.202169	118306	103306
11395000	11355000	chr17	40000	38	31	0	1	25	618	Ess_vs_Noness	0.20111	10863006	10903006
8355000	8400000	chr12	45000	66	77	1	4	84	1278	Noness_vs_Noness	0.198446	26496694	26451694
41390000	41415000	chr7	25000	96	43	0	0	29	1076	Noness_vs_Noness	0.187968	16659331	16634331
76405000	76410000	chr7	5000	152	159	1	7	128	2583	Noness_vs_Noness	0.184939	15350669	15355669
106090000	106115000	chr14	25000	60	66	0	4	72	1034	Noness_vs_Noness	0.18166	87090000	87115000
19275000	19280000	chr13	5000	48	56	0	5	39	776	Noness_vs_Noness	0.166367	275000	280000
81475000	81515000	chr11	40000	53	74	0	1	23	892	Noness_vs_Noness	0.159863	26830795	26870795
81515000	81520000	chr11	5000	74	82	0	2	37	1098	Noness_vs_Noness	0.157765	26870795	26875795
19390000	19400000	chr13	10000	60	59	1	6	61	835	Noness_vs_Noness	0.154739	390000	400000
19285000	19290000	chr13	5000	47	50	0	1	43	675	Noness_vs_Noness	0.154366	285000	290000
19260000	19275000	chr13	15000	75	48	1	2	56	813	Noness_vs_Noness	0.14985	260000	275000
38895000	38900000	chr10	5000	89	86	1	6	45	1083	Noness_vs_Noness	0.137982	354935	349935
19280000	19285000	chr13	5000	56	47	1	3	49	609	Noness_vs_Noness	0.130653	280000	285000
83435000	83450000	chr8	15000	47	65	1	2	26	591	Noness_vs_Noness	0.119148	36596113	36611113
29600000	29615000	chr16	15000	72	59	0	4	45	683	Noness_vs_Noness	0.115915	5730801	5715801
164185000	164230000	chr5	45000	44	64	0	1	29	545	Noness_vs_Noness	0.11423	114779359	114824359
29615000	29630000	chr16	15000	59	63	0	7	47	628	Noness_vs_Noness	0.113398	5715801	5700801
45575000	45590000	chr17	15000	38	26	0	3	40	321	Noness_vs_Noness	0.110673	20311994	20326994
64540000	64550000	chr7	10000	83	50	0	1	25	608	Noness_vs_Noness	0.105391	3485669	3495669
90225000	90270000	chr8	45000	38	44	0	0	9	368	Noness_vs_Noness	0.101092	43386113	43431113
80080000	80115000	chr8	35000	41	52	0	3	8	383	Noness_vs_Noness	0.0930289	33241113	33276113
95400000	95450000	chr2	50000	124	98	0	4	63	901	Ess_vs_Noness	0.0903355	73829	123829
88585000	88625000	chr13	40000	84	78	0	0	25	646	Noness_vs_Noness	0.0892384	69585000	69625000
34190000	34140000	der9	50000	12	11	0	1	9	87	Ess_vs_Noness	0.0825755	13172679	13222679
34275000	34280000	der9	5000	15	14	0	1	7	107	Noness_vs_Noness	0.0815872	13087679	13082679
9620000	9625000	chr12	5000	82	73	0	7	34	566	Noness_vs_Noness	0.0808895	25231694	25226694
90330000	90335000	chr8	5000	25	58	0	0	15	273	Noness_vs_Noness	0.0797469	43491113	43496113
89275000	89285000	chr2	10000	82	87	0	2	41	568	Noness_vs_Noness	0.0742951	3046171	3036171
34280000	34300000	der9	20000	14	11	0	1	9	84	Noness_vs_Noness	0.0737133	13082679	13062679
9570000	9620000	chr12	50000	84	82	0	2	32	537	Ess_vs_Noness	0.0717709	25281694	25231694
159295000	159315000	chr1	20000	97	99	1	7	38	628	Noness_vs_Noness	0.0708405	34759566	34779566
34770000	34790000	der9	20000	15	13	0	0	9	89	Noness_vs_Noness	0.0698372	12592679	12572679
70710000	70740000	chr5	30000	70	57	0	7	47	406	Noness_vs_Noness	0.0696635	21304359	21334359
132650000	132685000	chr4	35000	101	29	1	0	10	312	Noness_vs_Noness	0.0645278	79989883	80024883
161535000	161560000	chr1	25000	79	92	0	5	48	495	Noness_vs_Noness	0.0634827	36999566	37024566
9605000	9620000	chr12	15000	86	82	0	6	20	468	Noness_vs_Noness	0.0619588	25246694	25231694
9555000	9570000	chr12	15000	31	84	0	3	23	277	Ess_vs_Ess	0.0596058	25296694	25281694
95445000	95450000	chr2	5000	51	98	0	1	26	376	Noness_vs_Noness	0.0588338	118829	123829
78920000	78945000	chr2	25000	65	64	0	0	16	329	Noness_vs_Noness	0.056855	13401171	13376171
34300000	34305000	der9	5000	11	11	0	1	4	56	Noness_vs_Noness	0.0559755	13062679	13057679
89285000	89290000	chr2	5000	87	103	0	1	30	457	Noness_vs_Noness	0.0534736	3036171	3031171
110805000	110815000	chr10	10000	19	55	1	0	6	146	Noness_vs_Noness	0.0503426	68550065	68560065
95400000	95445000	chr2	45000	124	51	0	4	19	359	Ess_vs_Noness	0.0500535	73829	118829
9555000	9605000	chr12	50000	31	86	0	3	17	228	Ess_vs_Noness	0.0485825	25296694	25246694
129305000	129320000	chr10	15000	26	16	0	0	2	88	Noness_vs_Noness	0.0484913	87050065	87065065
128860000	128895000	chr10	35000	21	18	0	1	1	82	Noness_vs_Noness	0.0473627	86605065	86640065
9570000	9605000	chr12	35000	84	86	1	6	20	364	Ess_vs_Noness	0.0473192	25281694	25246694
128580000	128590000	chr10	10000	22	24	0	0	4	89	Noness_vs_Noness	0.0432223	86325065	86335065
58230000	58255000	chrX	25000	44	70	0	1	17	205	Noness_vs_Noness	0.0406472	397012	372012
70705000	70710000	chr5	5000	80	70	1	4	34	281	Noness_vs_Noness	0.0406199	21299359	21304359
34135000	34140000	der9	5000	13	11	1	0	6	45	Noness_vs_Noness	0.0404758	13227679	13222679
9375000	9405000	chr4	30000	48	44	0	1	10	158	Noness_vs_Noness	0.0380554	40280117	40250117
102335000	102340000	chr7	5000	45	82	1	2	16	209	Noness_vs_Noness	0.0378131	41280669	41285669
58385000	58435000	chrX	50000	77	76	0	3	20	250	Noness_vs_Noness	0.0359062	242012	192012
102340000	102355000	chr7	15000	82	70	0	2	20	246	Noness_vs_Noness	0.0357081	41285669	41300669
86425000	86435000	chrX	10000	43	47	0	1	6	141	Noness_vs_Noness	0.0349412	24792988	24802988
5825000	5835000	chr8	10000	17	39	0	0	3	79	Noness_vs_Noness	0.0343145	38008887	37998887
190495000	190520000	chr4	25000	51	52	0	1	3	140	Noness_vs_Noness	0.0304917	137834883	137859883
34385000	34400000	chr8	15000	76	71	0	2	5	185	Noness_vs_Noness	0.028161	9448887	9433887
128455000	128465000	chr10	10000	26	35	0	2	5	71	Noness_vs_Noness	0.0257933	86200065	86210065
36425000	36440000	chr17	15000	46	55	1	4	20	121	Noness_vs_Noness	0.0254214	11161994	11176994
58145000	58150000	chrX	5000	39	56	0	0	5	103	Noness_vs_Noness	0.0245665	482012	477012
58225000	58230000	chrX	5000	54	44	1	1	5	108	Noness_vs_Noness	0.0245556	402012	397012
58130000	58140000	chrX	10000	42	39	0	1	8	90	Noness_vs_Noness	0.0243691	497012	487012
58255000	58270000	chrX	15000	70	27	0	1	7	92	Noness_vs_Noness	0.0232898	372012	357012
58270000	58305000	chrX	35000	27	36	0	1	0	58	Noness_vs_Noness	0.0209364	357012	322012
92055000	92095000	chr10	40000	68	27	1	0	6	79	Ess_vs_Noness	0.0202788	49800065	49840065
58150000	58155000	chrX	5000	56	36	0	0	5	79	Noness_vs_Noness	0.0195185	477012	472012
58305000	58315000	chrX	10000	36	34	0	2	6	59	Noness_vs_Noness	0.0182546	322012	312012
58215000	58220000	chrX	5000	35	53	0	0	7	71	Noness_vs_Noness	0.0180784	412012	407012
5815000	5825000	chr8	10000	15	17	0	0	3	26	Noness_vs_Noness	0.0177576	38018887	38008887
58220000	58225000	chrX	5000	53	54	0	0	5	80	Noness_vs_Noness	0.0165932	407012	402012
58105000	58130000	chrX	25000	27	42	0	1	2	49	Noness_vs_Noness	0.0161445	522012	497012
88970000	88975000	chr10	5000	41	38	0	1	3	57	Noness_vs_Noness	0.0159771	46715065	46720065
88960000	88970000	chr10	10000	37	41	0	1	9	56	Noness_vs_Noness	0.0153479	46705065	46715065
58285000	58255000	chrX	30000	33	70	0	0	2	61	Ess_vs_Noness	0.0142185	342012	372012
66430000	66435000	chrX	5000	38	49	0	0	1	49	Noness_vs_Noness	0.0127719	4797988	4802988
58285000	58270000	chrX	15000	33	27	0	0	0	33	Ess_vs_Noness	0.0125154	342012	357012
88965000	88960000	chr10	5000	52	37	0	2	7	51	Ess_vs_Noness	0.0124134	46710065	46705065
88965000	88975000	chr10	10000	52	38	0	0	6	48	Ess_vs_Noness	0.0117396	46710065	46720065
58285000	58305000	chrX	20000	33	36	0	0	1	36	Ess_vs_Noness	0.0117198	342012	322012
88965000	88970000	chr10	5000	52	41	0	0	3	48	Ess_vs_Noness	0.0115351	46710065	46715065
58140000	58145000	chrX	5000	39	39	1	0	2	40	Noness_vs_Noness	0.0113276	487012	482012
9500000	9545000	chr4	45000	44	32	0	0	7	39	Noness_vs_Noness	0.0110964	40155117	40110117
58285000	58315000	chrX	30000	33	34	0	0	2	33	Ess_vs_Noness	0.0109385	342012	312012
44175000	44195000	der9	20000	14	8	0	0	1	9	Noness_vs_Noness	0.00928805	3187679	3167679
30385000	30410000	chr17	25000	32	55	0	1	2	35	Noness_vs_Noness	0.00918132	5121994	5146994
102285000	102325000	chr15	40000	72	27	0	0	3	30	Noness_vs_Noness	0.00745843	82285000	82325000
44225000	44230000	der9	5000	6	5	0	1	0	3	Noness_vs_Noness	0.00549528	3137679	3132679
68350000	68380000	der9	30000	9	7	0	0	1	3	Noness_vs_Noness	0.00382651	17982321	18012321
44195000	44205000	der9	10000	8	13	0	1	1	4	Noness_vs_Noness	0.0037095	3167679	3157679
44205000	44210000	der9	5000	13	10	0	0	3	4	Noness_vs_Noness	0.00302699	3157679	3152679
44165000	44170000	der9	5000	10	12	0	1	1	3	Noness_vs_Noness	0.00241994	3197679	3192679
69810000	69815000	der9	5000	2	2	0	0	0	0	Noness_vs_Noness	0	19442321	19447321
69815000	69820000	der9	5000	2	3	0	0	0	0	Noness_vs_Noness	0	19447321	19452321
44170000	44175000	der9	5000	12	14	0	1	3	1	Noness_vs_Noness	-0.000255504	3192679	3187679
69805000	69810000	der9	5000	7	2	0	0	1	0	Noness_vs_Noness	-0.000959414	19437321	19442321
44230000	44235000	der9	5000	5	6	1	0	1	0	Noness_vs_Noness	-0.00136158	3132679	3127679
69820000	69825000	der9	5000	3	2	0	1	0	0	Noness_vs_Noness	-0.00157702	19452321	19457321

### Sheet: Legend
coordinates are in hg19
start_coord	start coordinates in hg19
dist	distance between the hubs
D.step_x	number of the simple paths with step=x
scaling_coef (1e-5)	scaling factor (actual value should * 1e-5)
centro_dist	distance to the centromere
