## Supplementary material for "Distinct 3D contacts and phenotypic consequences of adjacent non-coding loci in the epigenetically quiescent regions": Table S8

### Sheet: new_meta_cls
Type	Seurat_cluster	Cell number (RNA)	Cell number (ATAC)	pseudobulk_cluster_id	km.cluster in Taiji	Cell fraction (RNA)	Cell fraction (ATAC)
ess	5	428	58	ess-5	0	0.0459178	0.0163196
ess	6	423	26	ess-6		0.0453814	0.0073157
noness	2	348	65	noness-2		0.058993	0.0254005
noness	5	310	156	noness-5		0.0525513	0.0609613
noness	7	290	135	noness-7		0.0491609	0.052755
noness	12	256	149	noness-12		0.0433972	0.0582259
noness	13	219	73	noness-13		0.0371249	0.0285268
ess	11	335	20	ess-11	1	0.0359403	0.00562746
ess	15	314	22	ess-15		0.0336874	0.00619021
ess	24	192	23	ess-24		0.0205986	0.00647158
noness	0	389	40	noness-0		0.0659434	0.0156311
noness	6	291	41	noness-6		0.0493304	0.0160219
noness	14	205	68	noness-14		0.0347517	0.0265729
noness	21	137	38	noness-21		0.0232243	0.0148496
ess	13	330	42	ess-13	2	0.0354039	0.0118177
ess	14	320	75	ess-14		0.0343311	0.021103
ess	20	280	142	ess-20		0.0300397	0.039955
noness	9	281	60	noness-9		0.0476352	0.0234467
noness	10	281	35	noness-10		0.0476352	0.0136772
noness	17	163	60	noness-17		0.0276318	0.0234467
ess	17	296	103	ess-17	3	0.0317562	0.0289814
noness	3	328	253	noness-3		0.0556026	0.0988667
noness	4	322	139	noness-4		0.0545855	0.0543181
noness	8	284	327	noness-8		0.0481438	0.127784
noness	11	276	124	noness-11		0.0467876	0.0484564
noness	18	149	172	noness-18		0.0252585	0.0672138
ess	0	571	135	ess-0	4	0.0612595	0.0379854
ess	1	535	401	ess-1		0.0573973	0.112831
ess	2	495	507	ess-2		0.0531059	0.142656
ess	3	464	565	ess-3		0.0497801	0.158976
ess	4	455	367	ess-4		0.0488145	0.103264
ess	8	342	511	ess-8		0.0366913	0.143782
noness	1	355	448	noness-1		0.0601797	0.175068
ess	7	375	18	ess-7	undetermined	0.0402317	0.00506472
ess	9	342	17	ess-9		0.0366913	0.00478334
ess	10	336	17	ess-10		0.0360476	0.00478334
ess	12	334	16	ess-12		0.0358331	0.00450197
ess	16	305	13	ess-16		0.0327218	0.00365785
ess	18	294	6	ess-18		0.0315417	0.00168824
ess	19	282	12	ess-19		0.0302543	0.00337648
ess	21	248	15	ess-21		0.0266066	0.0042206
ess	22	232	15	ess-22		0.02489	0.0042206
ess	23	201	4	ess-23		0.0215642	0.00112549
ess	25	176	10	ess-25		0.0188821	0.00281373
ess	26	128	5	ess-26		0.0137324	0.00140687
ess	27	119	2	ess-27		0.0127669	0.000562746
ess	28	92	80	ess-28		0.00987019	0.0225098
ess	29	77	327	ess-29		0.00826092	0.092009
noness	15	203	17	noness-15		0.0344126	0.00664322
noness	16	169	17	noness-16		0.0286489	0.00664322
noness	19	140	13	noness-19		0.0237328	0.00508011
noness	20	138	19	noness-20		0.0233938	0.00742478
noness	22	95	10	noness-22		0.0161044	0.00390778
noness	23	93	75	noness-23		0.0157654	0.0293083
noness	24	92	7	noness-24		0.0155959	0.00273544
noness	25	85	18	noness-25		0.0144092	0.007034
