## Supplementary material for "Distinct 3D contacts and phenotypic consequences of adjacent non-coding loci in the epigenetically quiescent regions": Table S9

### Sheet: Up
TF	query_type	query	background	query_mean	background_mean	mwu_p	FC	pval.adjust
ZNF653	common	1	WT	0.755603	0.328286	0.0003108	2.30166	0.00442914
LIN54	common	1	WT	0.691786	0.292593	0.0012432	2.36433	0.0106185
BPTF	common	1	WT	0.579588	0.287351	0.0021756	2.01701	0.0156335
HLX	common	1	WT	0.526033	0.228604	0.0021756	2.30107	0.0156335
LCORL	common	1	WT	0.571912	0.18614	0.0021756	3.07248	0.0156335
MEF2C	common	1	WT	0.656261	0.280744	0.0021756	2.33757	0.0156335
ZNF649	common	1	WT	0.652839	0.306099	0.0021756	2.13277	0.0156335
ZNF79	common	1	WT	0.661172	0.295313	0.0021756	2.23888	0.0156335
ARID3A	common	1	WT	0.722912	0.354602	0.00590521	2.03866	0.0311469
ARID5B	common	1	WT	0.533157	0.201039	0.00590521	2.65201	0.0311469
LCOR	common	1	WT	0.637776	0.302156	0.00590521	2.11075	0.0311469
MEF2A	common	1	WT	0.702016	0.320324	0.00590521	2.19158	0.0311469
MNX1	common	1	WT	0.517104	0.233415	0.00590521	2.21539	0.0311469
POU2F1	common	1	WT	0.687263	0.331266	0.00590521	2.07465	0.0311469
TBX19	common	1	WT	0.385046	0.177553	0.00590521	2.16863	0.0311469
ZNF250	common	1	WT	0.698398	0.304214	0.00590521	2.29575	0.0311469
ZNF280A	common	1	WT	0.477271	0.175398	0.00590521	2.72107	0.0311469
HMG20A	common	1	WT	0.668912	0.297447	0.00932401	2.24884	0.0424851
HOXB4	common	1	WT	0.539073	0.201118	0.00932401	2.68039	0.0424851
HOXC9	common	1	WT	0.691403	0.325762	0.00932401	2.12242	0.0424851
MEF2D	common	1	WT	0.672983	0.328081	0.00932401	2.05127	0.0424851
ZNF584	common	1	WT	0.637543	0.270476	0.00932401	2.35711	0.0424851
BCL6	common	2	WT	0.717578	0.243188	0.000666001	2.95072	0.00673594
HOXB3	common	2	WT	0.757276	0.289686	0.000666001	2.61413	0.00673594
MEF2A	common	2	WT	0.708806	0.320324	0.000666001	2.21278	0.00673594
MEIS3	common	2	WT	0.807669	0.311512	0.000666001	2.59274	0.00673594
TBX19	common	2	WT	0.604285	0.177553	0.000666001	3.40341	0.00673594
ZNF433	common	2	WT	0.532734	0.261893	0.000666001	2.03417	0.00673594
BACH2	common	2	WT	0.447072	0.11952	0.001332	3.74055	0.0108421
FOSL2	common	2	WT	0.50913	0.113504	0.001332	4.48556	0.0108421
FOXO1	common	2	WT	0.633326	0.277944	0.001332	2.27861	0.0108421
JUN	common	2	WT	0.651068	0.145447	0.001332	4.47632	0.0108421
KLF6	common	2	WT	0.665703	0.274485	0.001332	2.42528	0.0108421
MAFF	common	2	WT	0.593618	0.162614	0.001332	3.65048	0.0108421
RELB	common	2	WT	0.783602	0.359191	0.001332	2.18158	0.0108421
XBP1	common	2	WT	0.509225	0.13997	0.001332	3.63811	0.0108421
ATF3	common	2	WT	0.56716	0.169356	0.002664	3.34892	0.0178943
BPTF	common	2	WT	0.632541	0.287351	0.002664	2.20129	0.0178943
HOXB5	common	2	WT	0.602084	0.300024	0.002664	2.00679	0.0178943
LIN54	common	2	WT	0.600363	0.292593	0.002664	2.05187	0.0178943
NFE2L1	common	2	WT	0.544727	0.130826	0.002664	4.16375	0.0178943
PRDM1	common	2	WT	0.725588	0.362654	0.002664	2.00077	0.0178943
TRPS1	common	2	WT	0.656072	0.259799	0.002664	2.52531	0.0178943
ZNF224	common	2	WT	0.819505	0.403738	0.002664	2.02979	0.0178943
HLX	common	2	WT	0.611451	0.228604	0.004662	2.67472	0.0270379
IRF1	common	2	WT	0.663296	0.230373	0.004662	2.87922	0.0270379
MEF2D	common	2	WT	0.675243	0.328081	0.004662	2.05816	0.0270379
NFE4	common	2	WT	0.639142	0.291778	0.004662	2.19051	0.0270379
NR4A1	common	2	WT	0.452955	0.137787	0.004662	3.28737	0.0270379
ARID5B	common	2	WT	0.596518	0.201039	0.00799201	2.96718	0.0391823
BATF	common	2	WT	0.473843	0.118882	0.00799201	3.98584	0.0391823
CREB3L2	common	2	WT	0.56262	0.220267	0.00799201	2.55427	0.0391823
FOS	common	2	WT	0.427864	0.112151	0.00799201	3.81509	0.0391823
FOXK2	common	2	WT	0.657594	0.319039	0.00799201	2.06117	0.0391823
HOXB2	common	2	WT	0.614435	0.20872	0.00799201	2.94382	0.0391823
KLF2	common	2	WT	0.649402	0.221108	0.00799201	2.93703	0.0391823
LCORL	common	2	WT	0.412087	0.18614	0.00799201	2.21385	0.0391823
NFIL3	common	2	WT	0.434435	0.181009	0.00799201	2.40007	0.0391823
NR1H4	common	2	WT	0.604964	0.298662	0.00799201	2.02558	0.0391823
SOX5	common	2	WT	0.516736	0.207673	0.00799201	2.48822	0.0391823
ZNF182	common	2	WT	0.769375	0.364401	0.00799201	2.11134	0.0391823
ZNF613	common	2	WT	0.715073	0.283494	0.00799201	2.52236	0.0391823
BACH1	ess	4	WT	0.74114	0.308739	0.0003108	2.40054	0.00442914
CREB3L2	ess	4	WT	0.562965	0.220267	0.0003108	2.55583	0.00442914
FOXK2	ess	4	WT	0.834681	0.319039	0.0003108	2.61623	0.00442914
HOXB3	ess	4	WT	0.82302	0.289686	0.0003108	2.84108	0.00442914
NR3C1	ess	4	WT	0.724005	0.360248	0.0003108	2.00974	0.00442914
THAP12	ess	4	WT	0.76379	0.272449	0.0003108	2.80342	0.00442914
XBP1	ess	4	WT	0.594056	0.13997	0.0003108	4.24418	0.00442914
ZEB2	ess	4	WT	0.791425	0.290784	0.0003108	2.7217	0.00442914
ZNF317	ess	4	WT	0.694688	0.17781	0.0003108	3.9069	0.00442914
BPTF	ess	4	WT	0.793263	0.287351	0.000621601	2.76061	0.006713
NFE2L1	ess	4	WT	0.518577	0.130826	0.000621601	3.96387	0.006713
NFE2L2	ess	4	WT	0.563857	0.162411	0.000621601	3.47178	0.006713
NFIB	ess	4	WT	0.846719	0.40873	0.000621601	2.07158	0.006713
RHOXF2B	ess	4	WT	0.625355	0.131873	0.000621601	4.74211	0.006713
RUNX1	ess	4	WT	0.779192	0.380581	0.000621601	2.04737	0.006713
BACH2	ess	4	WT	0.305127	0.11952	0.0012432	2.55293	0.0106185
FOXP4	ess	4	WT	0.701506	0.346886	0.0012432	2.02229	0.0106185
LCORL	ess	4	WT	0.460337	0.18614	0.0012432	2.47307	0.0106185
MAFG	ess	4	WT	0.635841	0.317543	0.0012432	2.00238	0.0106185
MAX	ess	4	WT	0.696666	0.294251	0.0012432	2.36759	0.0106185
NRL	ess	4	WT	0.811678	0.39938	0.0012432	2.03234	0.0106185
GATA2	ess	4	WT	0.752404	0.375788	0.0021756	2.0022	0.0156335
HIF1A	ess	4	WT	0.521733	0.24383	0.0021756	2.13974	0.0156335
MITF	ess	4	WT	0.738375	0.341786	0.0021756	2.16035	0.0156335
MNT	ess	4	WT	0.615352	0.280471	0.0021756	2.19399	0.0156335
ZNF440	ess	4	WT	0.799805	0.395575	0.0021756	2.02188	0.0156335
ZSCAN9	ess	4	WT	0.765912	0.373568	0.0021756	2.05026	0.0156335
HOXB2	ess	4	WT	0.591344	0.20872	0.0037296	2.83319	0.0229869
TEAD2	ess	4	WT	0.458989	0.163926	0.0037296	2.79999	0.0229869
ZNF69	ess	4	WT	0.785779	0.388736	0.0037296	2.02137	0.0229869
MTF1	ess	4	WT	0.730921	0.344961	0.00590521	2.11885	0.0311469
ZNF786	ess	4	WT	0.704611	0.34873	0.00590521	2.02051	0.0311469
JUNB	ess	4	WT	0.390545	0.182392	0.00932401	2.14124	0.0424851
SOX5	ess	4	WT	0.495367	0.207673	0.00932401	2.38532	0.0424851
TRPS1	ess	4	WT	0.546962	0.259799	0.00932401	2.10533	0.0424851
GATA1	noness	3	WT	0.553124	0.25777	0.000666001	2.14581	0.00673594
JUNB	noness	3	WT	0.651796	0.182392	0.000666001	3.57361	0.00673594
LYL1	noness	3	WT	0.854947	0.210074	0.000666001	4.06975	0.00673594
NFE2	noness	3	WT	0.906197	0.268388	0.000666001	3.37644	0.00673594
XBP1	noness	3	WT	0.575264	0.13997	0.000666001	4.10992	0.00673594
ZNF219	noness	3	WT	0.688124	0.325437	0.000666001	2.11446	0.00673594
CIC	noness	3	WT	0.751653	0.356696	0.001332	2.10727	0.0108421
FOXP4	noness	3	WT	0.724293	0.346886	0.001332	2.08798	0.0108421
JUND	noness	3	WT	0.8082	0.348018	0.001332	2.3223	0.0108421
MAFK	noness	3	WT	0.788025	0.29719	0.001332	2.65159	0.0108421
NR2F6	noness	3	WT	0.604062	0.211723	0.001332	2.85307	0.0108421
USF2	noness	3	WT	0.555342	0.234709	0.001332	2.36609	0.0108421
NFE4	noness	3	WT	0.687317	0.291778	0.002664	2.35562	0.0178943
ZNF467	noness	3	WT	0.706506	0.325421	0.002664	2.17105	0.0178943
CEBPD	noness	3	WT	0.627947	0.24534	0.00799201	2.5595	0.0391823
FOS	noness	3	WT	0.338366	0.112151	0.00799201	3.01707	0.0391823
GTF3A	noness	3	WT	0.729578	0.364373	0.00799201	2.00228	0.0391823
MLX	noness	3	WT	0.616239	0.288914	0.00799201	2.13295	0.0391823
ZNF787	noness	3	WT	0.547634	0.235402	0.00799201	2.32638	0.0391823

### Sheet: Down
TF	query_type	query	background	query_mean	background_mean	mwu_p	FC	pval.adjust
CTCFL	common	1	WT	0.0737787	0.388261	0.0003108	0.190023	0.00442914
E2F1	common	1	WT	0.154247	0.501861	0.0003108	0.30735	0.00442914
ZNF595	common	1	WT	0.0313598	0.230666	0.0003108	0.135953	0.00442914
ZNF783	common	1	WT	0.0881994	0.357698	0.0003108	0.246575	0.00442914
KLF6	common	1	WT	0.0887549	0.274485	0.000621601	0.32335	0.006713
TCFL5	common	1	WT	0.19665	0.525689	0.000621601	0.374081	0.006713
ZNF501	common	1	WT	0.195327	0.64242	0.000621601	0.304048	0.006713
GLIS2	common	1	WT	0.0559446	0.459664	0.0012432	0.121708	0.0106185
RBAK	common	1	WT	0.170452	0.501651	0.0012432	0.339783	0.0106185
SETDB1	common	1	WT	0.20411	0.69085	0.0012432	0.295448	0.0106185
ZNF444	common	1	WT	0.154285	0.331877	0.0012432	0.464884	0.0106185
ZNF467	common	1	WT	0.106457	0.325421	0.0012432	0.327135	0.0106185
ZNF681	common	1	WT	0.245676	0.505142	0.0012432	0.48635	0.0106185
ZNF740	common	1	WT	0.0714053	0.29652	0.0012432	0.240811	0.0106185
E2F6	common	1	WT	0.190252	0.578508	0.0021756	0.328867	0.0156335
HINFP	common	1	WT	0.231986	0.512076	0.0021756	0.453029	0.0156335
KLF3	common	1	WT	0.254594	0.608645	0.0021756	0.418297	0.0156335
TFDP2	common	1	WT	0.256249	0.569938	0.0021756	0.449608	0.0156335
DNMT1	common	1	WT	0.221362	0.521492	0.0037296	0.424477	0.0229869
KLF11	common	1	WT	0.158699	0.417473	0.0037296	0.380142	0.0229869
ZNF417	common	1	WT	0.277691	0.684228	0.0037296	0.405846	0.0229869
ATF4	common	1	WT	0.106202	0.319768	0.00590521	0.332122	0.0311469
ATF6B	common	1	WT	0.222125	0.469511	0.00590521	0.473099	0.0311469
ELK1	common	1	WT	0.162412	0.361501	0.00590521	0.44927	0.0311469
KLF9	common	1	WT	0.200943	0.592883	0.00590521	0.338926	0.0311469
PATZ1	common	1	WT	0.221033	0.562836	0.00590521	0.392713	0.0311469
PRDM4	common	1	WT	0.143715	0.38905	0.00590521	0.369399	0.0311469
ZNF213	common	1	WT	0.195135	0.50891	0.00590521	0.383438	0.0311469
ZNF304	common	1	WT	0.115812	0.353484	0.00590521	0.327631	0.0311469
ZNF697	common	1	WT	0.0690078	0.323665	0.00590521	0.213207	0.0311469
ZNF765	common	1	WT	0.217749	0.555606	0.00590521	0.391913	0.0311469
ATF5	common	1	WT	0.112608	0.255248	0.00932401	0.44117	0.0424851
ELK4	common	1	WT	0.299987	0.630716	0.00932401	0.47563	0.0424851
GMEB1	common	1	WT	0.265082	0.566538	0.00932401	0.467898	0.0424851
GTF3A	common	1	WT	0.12654	0.364373	0.00932401	0.347281	0.0424851
SP1	common	1	WT	0.125341	0.301117	0.00932401	0.416254	0.0424851
TAL1	common	1	WT	0.164991	0.463626	0.00932401	0.35587	0.0424851
ZNF100	common	1	WT	0.18385	0.421174	0.00932401	0.436518	0.0424851
ZNF143	common	1	WT	0.230496	0.57776	0.00932401	0.398948	0.0424851
ZNF283	common	1	WT	0.128276	0.42131	0.00932401	0.304469	0.0424851
ZNF674	common	1	WT	0.234305	0.561339	0.00932401	0.417404	0.0424851
CTCFL	common	2	WT	0.116324	0.388261	0.000666001	0.299602	0.00673594
DNMT1	common	2	WT	0.121451	0.521492	0.000666001	0.232892	0.00673594
E2F1	common	2	WT	0.14507	0.501861	0.000666001	0.289063	0.00673594
E2F2	common	2	WT	0.118301	0.531728	0.000666001	0.222485	0.00673594
IKZF1	common	2	WT	0.28161	0.645357	0.000666001	0.436363	0.00673594
TFDP1	common	2	WT	0.0638224	0.557648	0.000666001	0.114449	0.00673594
ZIC2	common	2	WT	0.142189	0.599653	0.000666001	0.237119	0.00673594
ZNF485	common	2	WT	0.238534	0.592154	0.000666001	0.402824	0.00673594
TFAP4	common	2	WT	0.145271	0.461389	0.001332	0.314857	0.0108421
ZNF444	common	2	WT	0.140285	0.331877	0.001332	0.422703	0.0108421
ZNF681	common	2	WT	0.152912	0.505142	0.001332	0.30271	0.0108421
ZNF749	common	2	WT	0.108728	0.425605	0.001332	0.255468	0.0108421
E2F4	common	2	WT	0.152702	0.434909	0.004662	0.351112	0.0270379
E2F8	common	2	WT	0.232976	0.6919	0.004662	0.336719	0.0270379
GTF3A	common	2	WT	0.0698675	0.364373	0.004662	0.191747	0.0270379
SALL2	common	2	WT	0.112757	0.429133	0.004662	0.262755	0.0270379
SP1	common	2	WT	0.0826384	0.301117	0.004662	0.27444	0.0270379
SP2	common	2	WT	0.250646	0.566741	0.004662	0.442258	0.0270379
TCF3	common	2	WT	0.0946669	0.428575	0.004662	0.220888	0.0270379
ZNF219	common	2	WT	0.15742	0.325437	0.004662	0.483719	0.0270379
GFI1B	common	2	WT	0.0929669	0.244523	0.00799201	0.380197	0.0391823
KLF1	common	2	WT	0.119121	0.410994	0.00799201	0.289837	0.0391823
KLF15	common	2	WT	0.30816	0.636304	0.00799201	0.484296	0.0391823
MYBL2	common	2	WT	0.213519	0.630966	0.00799201	0.3384	0.0391823
MYC	common	2	WT	0.169345	0.517729	0.00799201	0.327092	0.0391823
PAX9	common	2	WT	0.117086	0.552669	0.00799201	0.211855	0.0391823
ZBTB7A	common	2	WT	0.177887	0.584196	0.00799201	0.304499	0.0391823
ZNF282	common	2	WT	0.115766	0.344046	0.00799201	0.336484	0.0391823
ZNF574	common	2	WT	0.137225	0.296032	0.00799201	0.46355	0.0391823
ZNF595	common	2	WT	0.0449196	0.230666	0.00799201	0.194738	0.0391823
ZNF770	common	2	WT	0.13173	0.462136	0.00799201	0.285045	0.0391823
ZSCAN22	common	2	WT	0.122755	0.366044	0.00799201	0.335357	0.0391823
ZNF211	ess	4	WT	0.0872306	0.407383	0.000621601	0.214124	0.006713
HMG20B	ess	4	WT	0.0974796	0.359662	0.0021756	0.271031	0.0156335
PBX2	ess	4	WT	0.150383	0.669889	0.0021756	0.22449	0.0156335
SP2	ess	4	WT	0.272558	0.566741	0.0021756	0.480922	0.0156335
E2F1	ess	4	WT	0.249394	0.501861	0.0037296	0.496938	0.0229869
ZBTB17	ess	4	WT	0.150898	0.373258	0.00590521	0.404274	0.0311469
HIVEP1	noness	3	WT	0.17587	0.469754	0.000666001	0.374388	0.00673594
KDM2A	noness	3	WT	0.0504337	0.195714	0.000666001	0.25769	0.00673594
NFAT5	noness	3	WT	0.162286	0.510077	0.000666001	0.318159	0.00673594
SREBF2	noness	3	WT	0.064735	0.376645	0.000666001	0.171873	0.00673594
TFCP2	noness	3	WT	0.233916	0.594324	0.000666001	0.393583	0.00673594
ZNF41	noness	3	WT	0.196125	0.507946	0.000666001	0.386113	0.00673594
ZNF519	noness	3	WT	0.215233	0.735402	0.000666001	0.292674	0.00673594
GTF2IRD1	noness	3	WT	0.213708	0.599093	0.001332	0.356719	0.0108421
TCF12	noness	3	WT	0.149569	0.506329	0.001332	0.295399	0.0108421
ZNF320	noness	3	WT	0.0847673	0.306036	0.001332	0.276984	0.0108421
ZNF586	noness	3	WT	0.170566	0.557633	0.001332	0.305876	0.0108421
ESR2	noness	3	WT	0.122788	0.354031	0.002664	0.346829	0.0178943
LIN54	noness	3	WT	0.0899251	0.292593	0.002664	0.307339	0.0178943
NRF1	noness	3	WT	0.0801805	0.597237	0.002664	0.134252	0.0178943
SOX6	noness	3	WT	0.127028	0.374884	0.002664	0.338846	0.0178943
SP4	noness	3	WT	0.240259	0.728765	0.002664	0.329679	0.0178943
ZNF33B	noness	3	WT	0.212727	0.44552	0.002664	0.477479	0.0178943
ZNF343	noness	3	WT	0.214676	0.58762	0.002664	0.365331	0.0178943
ZNF611	noness	3	WT	0.198504	0.634586	0.002664	0.312809	0.0178943
LCORL	noness	3	WT	0.0479816	0.18614	0.004662	0.257771	0.0270379
NFIA	noness	3	WT	0.143146	0.474391	0.004662	0.301746	0.0270379
PRDM15	noness	3	WT	0.0835866	0.447623	0.004662	0.186734	0.0270379
RREB1	noness	3	WT	0.194027	0.483039	0.004662	0.40168	0.0270379
STAT5B	noness	3	WT	0.185595	0.437918	0.004662	0.423812	0.0270379
TGIF2	noness	3	WT	0.208278	0.528874	0.004662	0.393814	0.0270379
THRB	noness	3	WT	0.184741	0.480063	0.004662	0.384826	0.0270379
ZNF121	noness	3	WT	0.272869	0.592937	0.004662	0.4602	0.0270379
DPF3	noness	3	WT	0.0599751	0.305978	0.00799201	0.196011	0.0391823
GRHL1	noness	3	WT	0.203274	0.546831	0.00799201	0.371731	0.0391823
HMBOX1	noness	3	WT	0.0859429	0.301995	0.00799201	0.284583	0.0391823
MEIS1	noness	3	WT	0.181173	0.451659	0.00799201	0.401128	0.0391823
NFATC2	noness	3	WT	0.14819	0.476483	0.00799201	0.311007	0.0391823
NFYA	noness	3	WT	0.232423	0.597656	0.00799201	0.388891	0.0391823
SP3	noness	3	WT	0.325604	0.681515	0.00799201	0.477764	0.0391823
TP53	noness	3	WT	0.247408	0.639567	0.00799201	0.386837	0.0391823
ZBTB44	noness	3	WT	0.0799474	0.356474	0.00799201	0.224272	0.0391823
ZNF525	noness	3	WT	0.0832168	0.304172	0.00799201	0.273585	0.0391823
