## Supplementary material for "Distinct 3D contacts and phenotypic consequences of adjacent non-coding loci in the epigenetically quiescent regions": Table S11

### Sheet: p_thresh_10.res_5000
chr	contact_type	ttl_contact_number	WT sig	lost in allHubs	lost in ess	lost in noness	WT insig	formed in allHubs	formed in ess	formed in noness
chr1	all	10512672	290880	152237	4256	3982	8623364	4126	813	2010
chr2	all	9895377	250473	74038	10912	11956	7926287	12863	10340	9974
chr3	all	7845680	264040	36565	28310	25598	6305037	40925	19371	33813
chr4	all	7619816	98963	21154	8343	8237	6351360	15924	2941	6376
chr5	all	8006008	166358	55393	5439	5707	6407738	6664	3842	5250
chr6	all	6729274	230249	56456	17569	12547	5350255	13033	5376	19023
chr7	all	7143539	184214	68842	6395	8106	5709022	9866	4455	3747
chr8	all	6158050	134279	33587	7428	4793	4923131	7093	3790	15513
chr10	all	5315776	41839	8303	3136	4374	4703389	8890	12812	5569
chr11	all	5422251	179561	35000	10526	13988	4336282	20604	11111	6604
chr12	all	5247190	131357	21415	7929	10799	4296572	18704	20012	9871
chr13	all	2995142	92646	15436	5213	7279	2295655	9302	9341	4324
chr14	all	2905219	100184	41516	1318	2613	2305524	1407	1749	450
chr15	all	2949586	59393	33816	839	2154	2363760	1150	444	69
chr16	all	3068455	79134	49169	1631	3039	2535551	2340	724	178
chr17	all	2659830	83442	39437	1974	3720	2130413	2642	2448	1258
chr18	all	3324254	91936	14003	6977	7686	2718062	13595	10414	9914
chr19	all	2069530	70210	29018	765	4217	1730519	880	3399	164
chr20	all	2280406	87793	12112	5603	7507	1818626	10284	10408	6103
chr21	all	1589714	19857	11687	387	754	1347112	889	126	24
chrX	all	4187031	66586	13721	4050	4936	3432474	6687	2905	2567
der9	all	3872892	13078	9297	174	296	3632843	668	562	118
phil22	all	507004	1300	483	58	134	498216	131	62	24
chr1	gene_associated	704633	2777	938	146	194	635840	197	47	70
chr2	gene_associated	416776	2188	313	196	246	364998	484	434	250
chr3	gene_associated	379212	1546	157	204	240	341803	1097	709	733
chr4	gene_associated	245023	357	55	47	61	223804	172	94	102
chr5	gene_associated	297306	896	198	85	87	264230	209	105	78
chr6	gene_associated	323917	1019	144	74	58	291514	174	104	214
chr7	gene_associated	344668	1999	552	149	226	301119	272	199	106
chr8	gene_associated	216665	695	119	78	79	190694	225	98	249
chr10	gene_associated	264347	452	44	53	72	244066	421	584	163
chr11	gene_associated	333136	1300	153	105	155	301805	443	491	121
chr12	gene_associated	313542	1108	91	110	158	285690	847	1011	245
chr13	gene_associated	106286	272	33	31	41	92407	151	301	61
chr14	gene_associated	186076	503	132	18	37	166699	24	61	9
chr15	gene_associated	210009	1008	390	47	103	184695	52	25	4
chr16	gene_associated	233466	1762	502	106	231	207616	111	49	18
chr17	gene_associated	269840	3382	933	172	331	236503	232	218	107
chr18	gene_associated	102159	256	16	27	59	90011	206	173	95
chr19	gene_associated	308474	1761	692	17	94	281506	26	202	0
chr20	gene_associated	164703	849	69	62	90	148805	416	467	131
chr21	gene_associated	80533	206	75	6	19	74974	21	7	0
chrX	gene_associated	135192	205	24	16	42	123243	46	51	20
der9	gene_associated	249478	510	253	19	26	233957	48	24	8
phil22	gene_associated	87431	133	45	7	16	86240	11	4	3

### Sheet: p_thresh_10.res_25000
chr	contact_type	ttl_contact_number	WT sig	lost in allHubs	lost in ess	lost in noness	WT insig	formed in allHubs	formed in ess	formed in noness
chr1	all	5665938	132250	118836	793	994	4922066	759	69	72
chr2	all	5248303	182418	45263	27976	1882	4088039	2384	86	21814
chr3	all	3903094	181496	6924	5111	12573	3000866	42499	29589	4817
chr4	all	4115454	65498	5690	2684	3019	3334706	36333	10871	11176
chr5	all	4010475	110074	78244	213	1376	3152588	274	292	38
chr6	all	3367359	182082	166990	184	76	2551080	94	89	121
chr7	all	3719107	115671	49054	2264	3131	3029059	2698	656	506
chr8	all	3265389	109262	9013	3430	2344	2479094	31390	4399	9270
chr10	all	2516976	1099	92	133	304	2503886	1285	74540	111
chr11	all	2751039	128051	5947	4982	6551	2139680	36723	9561	5380
chr12	all	2529327	107741	4336	3802	3826	1969721	43477	8979	9437
chr13	all	1518234	73819	2016	2631	3236	1044978	36124	9007	7334
chr14	all	1472643	70586	17450	897	1562	1112066	903	875	454
chr15	all	1411660	51286	33569	328	2503	1142261	361	162	7
chr16	all	1303082	54912	49523	428	492	1069137	361	46	48
chr17	all	1039725	45530	38377	164	1017	884912	252	1256	722
chr18	all	1414553	59301	1836	2631	3151	1090384	30273	6197	6390
chr19	all	757084	31998	16231	66	1542	659083	48	116	12
chr20	all	928636	56287	1943	2488	2587	732976	17340	3519	4520
chr21	all	514074	4657	4078	34	84	481815	37	28	5
chrX	all	2325518	57795	6000	3564	5721	1742032	18687	11944	2816
der9	all	1507176	439	201	19	70	1502779	184	162	29
phil22	all	63285	183	31	9	81	62931	43	35	2
chr1	gene_associated	1561185	6821	5057	202	264	1481661	202	15	9
chr2	gene_associated	1006520	9695	1584	1694	253	870037	392	20	3854
chr3	gene_associated	779114	5880	261	143	353	688550	6090	4377	571
chr4	gene_associated	581543	1408	104	112	121	531522	4381	705	606
chr5	gene_associated	657424	3870	1839	37	192	585585	44	51	6
chr6	gene_associated	685220	4915	4361	10	5	612846	24	60	55
chr7	gene_associated	796606	7215	2090	282	394	717939	395	124	100
chr8	gene_associated	515146	3837	304	209	229	445078	4307	457	748
chr10	gene_associated	551841	130	1	26	29	551264	274	11081	25
chr11	gene_associated	654420	4493	241	157	198	587935	6954	1460	623
chr12	gene_associated	609477	5678	235	173	194	547016	8515	1404	1298
chr13	gene_associated	211236	1639	28	32	54	176079	3858	946	551
chr14	gene_associated	377015	2300	373	29	41	333603	160	60	8
chr15	gene_associated	422839	5270	2657	67	614	375693	60	54	3
chr16	gene_associated	393187	4964	3944	88	108	358134	60	11	9
chr17	gene_associated	403205	7808	5953	48	379	367634	71	400	223
chr18	gene_associated	187229	1514	50	60	76	165754	3013	713	551
chr19	gene_associated	415536	5878	2972	9	358	383623	9	24	2
chr20	gene_associated	278995	3399	98	111	139	253879	4160	539	617
chr21	gene_associated	98136	302	281	1	3	95890	0	0	0
chrX	gene_associated	312097	989	81	77	135	275014	1646	762	116
der9	gene_associated	366819	52	4	3	22	365760	33	67	3
phil22	gene_associated	34083	94	18	3	35	33902	15	21	2

### Sheet: p_thresh_15.res_5000
chr	contact_type	ttl_contact_number	WT sig	lost in allHubs	lost in ess	lost in noness	WT insig	formed in allHubs	formed in ess	formed in noness
chr1	all	10512672	128871	59961	1836	2023	8623364	2477	159	420
chr2	all	9895377	104302	24791	3221	3658	7926287	4881	1835	1720
chr3	all	7845680	122061	13293	7088	6034	6305037	9305	3966	8154
chr4	all	7619816	37614	4712	3893	3923	6351360	8159	780	1400
chr5	all	8006008	59082	16953	1550	1651	6407738	2364	582	732
chr6	all	6729274	100174	22093	4593	3339	5350255	3700	777	3552
chr7	all	7143539	76916	24543	2673	3458	5709022	4966	1184	991
chr8	all	6158050	46069	10191	1223	785	4923131	1580	493	2122
chr10	all	5315776	16118	2402	1142	1529	4703389	3461	2507	936
chr11	all	5422251	80326	12082	3891	5464	4336282	8604	2163	1148
chr12	all	5247190	53005	7093	1912	2764	4296572	5139	4560	1957
chr13	all	2995142	31620	4609	821	1162	2295655	1834	1312	520
chr14	all	2905219	38214	13669	251	584	2305524	461	278	60
chr15	all	2949586	24633	11904	466	1028	2363760	766	127	21
chr16	all	3068455	37913	20425	1033	1803	2535551	1579	300	46
chr17	all	2659830	36750	14324	1176	1868	2130413	1713	1299	922
chr18	all	3324254	40472	5064	1623	1909	2718062	3756	2073	2140
chr19	all	2069530	40474	14917	269	1498	1730519	326	811	46
chr20	all	2280406	39434	4801	1251	1597	1818626	2560	2368	1261
chr21	all	1589714	7536	3554	279	533	1347112	688	47	9
chrX	all	4187031	20868	3236	1191	1478	3432474	2555	442	359
der9	all	3872892	5178	3540	103	142	3632843	406	262	53
phil22	all	507004	910	282	31	84	498216	92	43	14
chr1	gene_associated	704633	1053	223	88	116	635840	137	11	22
chr2	gene_associated	416776	786	64	99	111	364998	221	82	35
chr3	gene_associated	379212	574	44	55	63	341803	344	143	156
chr4	gene_associated	245023	101	7	14	17	223804	87	35	42
chr5	gene_associated	297306	320	55	42	37	264230	98	25	20
chr6	gene_associated	323917	292	27	17	13	291514	19	20	25
chr7	gene_associated	344668	781	146	77	117	301119	137	60	34
chr8	gene_associated	216665	242	28	27	33	190694	65	14	37
chr10	gene_associated	264347	160	10	32	26	244066	145	116	25
chr11	gene_associated	333136	567	44	49	55	301805	177	117	28
chr12	gene_associated	313542	361	19	35	52	285690	252	227	43
chr13	gene_associated	106286	95	8	12	12	92407	36	35	12
chr14	gene_associated	186076	176	30	10	19	166699	15	15	0
chr15	gene_associated	210009	405	97	34	65	184695	40	4	1
chr16	gene_associated	233466	1011	203	67	128	207616	67	25	6
chr17	gene_associated	269840	1593	291	105	161	236503	151	109	73
chr18	gene_associated	102159	88	0	7	29	90011	60	37	12
chr19	gene_associated	308474	666	253	10	24	281506	17	34	0
chr20	gene_associated	164703	298	16	13	17	148805	119	103	21
chr21	gene_associated	80533	98	21	3	8	74974	14	1	0
chrX	gene_associated	135192	50	5	4	10	123243	7	9	5
der9	gene_associated	249478	218	74	10	16	233957	32	10	4
phil22	gene_associated	87431	92	22	6	12	86240	6	2	2

### Sheet: p_thresh_15.res_25000
chr	contact_type	ttl_contact_number	WT sig	lost in allHubs	lost in ess	lost in noness	WT insig	formed in allHubs	formed in ess	formed in noness
chr1	all	5665938	67960	59477	558	700	4922066	584	42	29
chr2	all	5248303	90188	14122	12263	1175	4088039	1488	36	8217
chr3	all	3903094	97148	1770	1207	3540	3000866	20742	9202	1042
chr4	all	4115454	23911	822	635	741	3334706	13986	2143	2315
chr5	all	4010475	46838	28880	109	429	3152588	178	94	12
chr6	all	3367359	99715	90504	94	41	2551080	60	71	80
chr7	all	3719107	60614	19681	1165	1492	3029059	1587	230	189
chr8	all	3265389	46377	2134	1037	662	2479094	16158	626	1817
chr10	all	2516976	640	37	88	167	2503886	765	43589	56
chr11	all	2751039	68810	1636	1499	1990	2139680	20715	1909	1069
chr12	all	2529327	56579	1221	1018	1016	1969721	25748	2005	2218
chr13	all	1518234	30442	580	571	727	1044978	18731	2266	1925
chr14	all	1472643	35374	6447	170	332	1112066	337	139	65
chr15	all	1411660	29804	16893	251	1278	1142261	304	83	4
chr16	all	1303082	32849	28277	290	339	1069137	274	26	31
chr17	all	1039725	30089	24020	112	603	884912	199	1042	532
chr18	all	1414553	31199	490	927	1090	1090384	16654	1605	1711
chr19	all	757084	23354	10383	32	565	659083	23	42	6
chr20	all	928636	34729	705	814	871	732976	10434	957	1261
chr21	all	514074	3036	2475	19	63	481815	26	19	3
chrX	all	2325518	23376	1168	2519	3553	1742032	9521	2435	441
der9	all	1507176	184	62	12	35	1502779	149	98	20
phil22	all	63285	143	18	8	57	62931	36	23	2
chr1	gene_associated	1561185	3577	2216	150	186	1481661	150	8	5
chr2	gene_associated	1006520	4878	391	710	183	870037	245	7	1759
chr3	gene_associated	779114	2684	45	30	73	688550	3422	1280	97
chr4	gene_associated	581543	551	9	49	52	531522	2294	127	163
chr5	gene_associated	657424	1707	520	17	74	585585	23	22	1
chr6	gene_associated	685220	2258	1867	5	2	612846	9	55	50
chr7	gene_associated	796606	3634	653	169	216	717939	230	49	46
chr8	gene_associated	515146	1727	47	130	141	445078	2618	66	162
chr10	gene_associated	551841	81	0	16	21	551264	163	6863	17
chr11	gene_associated	654420	2103	42	50	52	587935	4461	293	140
chr12	gene_associated	609477	3065	37	58	71	547016	5603	255	271
chr13	gene_associated	211236	649	4	11	16	176079	2345	156	81
chr14	gene_associated	377015	1064	73	13	18	333603	62	11	1
chr15	gene_associated	422839	3011	1038	48	321	375693	44	27	1
chr16	gene_associated	393187	3190	2414	52	73	358134	44	5	6
chr17	gene_associated	403205	5393	3741	38	229	367634	55	322	144
chr18	gene_associated	187229	754	9	29	38	165754	1959	141	103
chr19	gene_associated	415536	3762	1605	3	133	383623	4	10	0
chr20	gene_associated	278995	1918	18	48	50	253879	2871	108	141
chr21	gene_associated	98136	167	146	0	3	95890	0	0	0
chrX	gene_associated	312097	410	17	54	70	275014	787	134	26
der9	gene_associated	366819	34	3	1	12	365760	26	37	0
phil22	gene_associated	34083	70	11	2	23	33902	14	13	2

### Sheet: p_thresh_20.res_5000
chr	contact_type	ttl_contact_number	WT sig	lost in allHubs	lost in ess	lost in noness	WT insig	formed in allHubs	formed in ess	formed in noness
chr1	all	10512672	67493	28822	1276	1456	8623364	1884	85	178
chr2	all	9895377	53741	11004	1663	2016	7926287	3220	510	530
chr3	all	7845680	63573	5935	2239	1932	6305037	3322	1175	2680
chr4	all	7619816	22224	1629	2536	2474	6351360	4910	429	730
chr5	all	8006008	27306	6958	888	911	6407738	1447	201	248
chr6	all	6729274	51599	10237	1916	1469	5350255	1851	210	940
chr7	all	7143539	40936	11167	1665	2198	5709022	3457	557	467
chr8	all	6158050	19984	3907	499	356	4923131	814	156	558
chr10	all	5315776	8257	921	646	886	4703389	2115	696	333
chr11	all	5422251	45714	5142	2112	3115	4336282	4801	785	419
chr12	all	5247190	26915	3074	856	1189	4296572	2315	1481	534
chr13	all	2995142	12696	1652	374	467	2295655	977	346	147
chr14	all	2905219	17239	5510	119	258	2305524	292	93	18
chr15	all	2949586	13214	5162	340	680	2363760	585	61	14
chr16	all	3068455	22652	10289	746	1286	2535551	1203	168	25
chr17	all	2659830	20249	6355	824	1264	2130413	1321	1077	850
chr18	all	3324254	20505	2295	696	911	2718062	2153	512	573
chr19	all	2069530	26657	9020	138	763	1730519	195	353	16
chr20	all	2280406	20363	2193	501	694	1818626	1166	628	323
chr21	all	1589714	4517	1645	223	436	1347112	594	33	3
chrX	all	4187031	9606	1178	812	997	3432474	1842	139	103
der9	all	3872892	2538	1610	81	104	3632843	318	175	37
phil22	all	507004	693	185	20	51	498216	74	29	10
chr1	gene_associated	704633	590	75	66	84	635840	117	4	16
chr2	gene_associated	416776	438	26	67	80	364998	142	28	15
chr3	gene_associated	379212	267	18	33	29	341803	178	50	50
chr4	gene_associated	245023	57	3	8	12	223804	57	17	27
chr5	gene_associated	297306	171	17	27	21	264230	69	9	6
chr6	gene_associated	323917	131	11	9	10	291514	9	15	11
chr7	gene_associated	344668	438	72	49	77	301119	104	28	13
chr8	gene_associated	216665	132	10	16	24	190694	34	7	9
chr10	gene_associated	264347	97	4	24	16	244066	79	32	10
chr11	gene_associated	333136	330	19	27	39	301805	122	42	13
chr12	gene_associated	313542	176	10	26	29	285690	109	72	13
chr13	gene_associated	106286	36	1	9	6	92407	23	6	4
chr14	gene_associated	186076	92	8	8	10	166699	12	4	0
chr15	gene_associated	210009	237	30	24	47	184695	23	2	1
chr16	gene_associated	233466	720	103	54	90	207616	47	8	3
chr17	gene_associated	269840	952	121	68	104	236503	118	82	66
chr18	gene_associated	102159	43	0	1	17	90011	27	7	7
chr19	gene_associated	308474	305	125	5	17	281506	14	11	0
chr20	gene_associated	164703	142	9	7	8	148805	56	31	8
chr21	gene_associated	80533	71	12	2	4	74974	12	1	0
chrX	gene_associated	135192	24	2	3	6	123243	3	1	1
der9	gene_associated	249478	135	35	9	11	233957	26	5	2
phil22	gene_associated	87431	66	9	2	3	86240	4	1	0

### Sheet: p_thresh_20.res_25000
chr	contact_type	ttl_contact_number	WT sig	lost in allHubs	lost in ess	lost in noness	WT insig	formed in allHubs	formed in ess	formed in noness
chr1	all	5665938	41233	34312	424	544	4922066	474	27	20
chr2	all	5248303	54231	5681	7116	852	4088039	1074	24	4331
chr3	all	3903094	61759	626	413	1480	3000866	12345	3662	356
chr4	all	4115454	12362	200	279	326	3334706	7082	679	767
chr5	all	4010475	24378	13237	74	224	3152588	144	57	8
chr6	all	3367359	62649	55688	56	27	2551080	47	65	68
chr7	all	3719107	38272	9783	777	981	3029059	1121	126	115
chr8	all	3265389	23087	653	498	361	2479094	9523	148	598
chr10	all	2516976	456	19	64	124	2503886	566	29196	35
chr11	all	2751039	42389	626	617	889	2139680	13740	598	315
chr12	all	2529327	34088	507	433	423	1969721	17481	672	760
chr13	all	1518234	14209	184	220	283	1044978	11603	735	642
chr14	all	1472643	19481	2804	85	135	1112066	203	29	18
chr15	all	1411660	19691	9791	213	885	1142261	266	54	1
chr16	all	1303082	22272	18166	217	265	1069137	236	16	21
chr17	all	1039725	21604	16302	89	407	884912	175	880	394
chr18	all	1414553	19296	192	496	612	1090384	11128	557	574
chr19	all	757084	18211	7369	14	261	659083	19	27	3
chr20	all	928636	23473	331	366	388	732976	7219	338	441
chr21	all	514074	2401	1860	17	45	481815	22	19	3
chrX	all	2325518	13644	314	2124	2884	1742032	6395	678	146
der9	all	1507176	98	19	8	22	1502779	125	70	18
phil22	all	63285	119	13	6	48	62931	30	19	1
chr1	gene_associated	1561185	2444	1265	107	144	1481661	119	7	3
chr2	gene_associated	1006520	3125	146	408	136	870037	180	5	992
chr3	gene_associated	779114	1569	9	11	29	688550	2225	483	31
chr4	gene_associated	581543	289	4	36	27	531522	1340	44	60
chr5	gene_associated	657424	1026	238	13	34	585585	17	16	0
chr6	gene_associated	685220	1299	974	3	2	612846	7	53	49
chr7	gene_associated	796606	2367	291	121	167	717939	178	27	33
chr8	gene_associated	515146	1026	8	82	93	445078	1767	23	57
chr10	gene_associated	551841	66	0	13	18	551264	135	4882	13
chr11	gene_associated	654420	1206	13	27	24	587935	3185	114	55
chr12	gene_associated	609477	2068	18	36	39	547016	4002	96	108
chr13	gene_associated	211236	328	0	4	8	176079	1604	27	23
chr14	gene_associated	377015	631	24	9	11	333603	32	6	0
chr15	gene_associated	422839	2009	503	40	216	375693	35	17	0
chr16	gene_associated	393187	2357	1690	38	57	358134	38	4	4
chr17	gene_associated	403205	4063	2592	30	149	367634	44	263	104
chr18	gene_associated	187229	481	2	16	25	165754	1338	33	38
chr19	gene_associated	415536	2619	987	2	52	383623	4	6	0
chr20	gene_associated	278995	1250	7	25	35	253879	2138	46	40
chr21	gene_associated	98136	123	102	0	3	95890	0	0	0
chrX	gene_associated	312097	236	3	36	55	275014	413	42	14
der9	gene_associated	366819	19	2	0	5	365760	21	22	0
phil22	gene_associated	34083	53	8	1	17	33902	13	10	1
