## Supplementary material for "Distinct 3D contacts and phenotypic consequences of adjacent non-coding loci in the epigenetically quiescent regions": Table S12

### Sheet: ChIP-seq
index	feature	accession	institution	peak_type	assembly
1	CTCF	ENCFF002CEL	Broad	narrow	hg19
2	RAD21	ENCFF001VOM	Yale	narrow	hg19
3	SMC3	ENCFF041YQC	Stanford	narrow	hg19
4	H3K27ac	ENCFF044JNJ	Broad	narrow	hg19
5	H3K27me3	ENCFF001SZF	Broad	broad	hg19
6	H3K36me3	ENCFF001SZG	Broad	broad	hg19
7	H3K4me1	ENCFF730VTO	USC	narrow	hg19
8	H3K4me2	ENCFF099LMD	Broad	narrow	hg19
9	H3K4me3	ENCFF737AMS	Broad	narrow	hg19
10	H3K9ac	ENCFF173ULG	Broad	narrow	hg19
11	H3K9me3	ENCFF001SZN	Broad	broad	hg19
12	H4K20me1	ENCFF139CKE	Broad	narrow	hg19

### Sheet: Gene profiling
index	feature	accession
1	polyA plus RNA-seq	ENCSR637VLS
2	polyA plus RNA-seq	ENCSR000CPH
3	polyA plus RNA-seq	ENCSR000AEM
4	polyA plus RNA-seq	ENCSR000AEO

### Sheet: Others
index	feature	accession
1	ATAC-seq	ENCSR483RKN
