## Supplementary material for "Distinct 3D contacts and phenotypic consequences of adjacent non-coding loci in the epigenetically quiescent regions": Table S13

### Sheet: scRNA-seq (Ess)
Sequencing
Number of Reads	270516341
Number of Short Reads Skipped	0
Valid Barcodes	0.977
Valid UMIs	0.999
Sequencing Saturation	0.146
Q30 Bases in Barcode	0.97
Q30 Bases in RNA Read	0.833
Q30 Bases in UMI	0.965
Mapping
Reads Mapped to Genome	0.939
Reads Mapped Confidently to Genome	0.908
Reads Mapped Confidently to Intergenic Regions	0.052
Reads Mapped Confidently to Intronic Regions	0.173
Reads Mapped Confidently to Exonic Regions	0.683
Reads Mapped Confidently to Transcriptome	0.773
Reads Mapped Antisense to Gene	0.072
Cells
Estimated Number of Cells	11071
Fraction Reads in Cells	0.937
Mean reads per Cell	24435
Median UMI Counts per cell	13337
Median Genes per Cell	4234
Total Genes Detected	29975
Sample
Chemistry	Single Cell 3' v3
Include introns	TRUE
Transcriptome	GRCh38-2020-A
Pipeline Version	cellranger-7.0.0

### Sheet: scATAC-seq (Ess)
Sequencing
Sequenced read pairs	181250955
Valid barcodes	0.888
Q30 bases in barcode	0.807
Q30 bases in read 1	0.925
Q30 bases in read 2	0.917
Q30 bases in sample index i1	None
Mapping
Confidently mapped read pairs	0.912
Unmapped read pairs	0.006
Non-nuclear read pairs	0.047
Fragments in nucleosome-free regions	0.326
fragments flanking a single nucleosome	0.503
Cells
Estimated number of cells	5310
Mean raw read pairs per cell	34,133,89
Fracion of high-quality fragments in cells	0.809
Fraction of transposition events in peaks in cells	0.425
Median high-quality fragments per cell	15300
Sample
Pipeline version	cellranger-atac-2.1.0
Chemistry	ATAC
Organism	Homo_sapiens

### Sheet: Hi-C (Ess)
Essential hub-KO
Sequenced Read Pairs: 1,556,131,147
Normal Paired: 979,835,624 (62.97%)
Chimeric Paired: 454,247,305 (29.19%)
Chimeric Ambiguous: 95,279,781 (6.12%)
Unmapped: 26,768,437 (1.72%)
Ligation Motif Present: 0 (0.00%)
Alignable (Normal+Chimeric Paired): 1,434,082,929 (92.16%)
Unique Reads: 584,285,492 (37.55%)
PCR Duplicates: 103,676,881 (6.66%)
Optical Duplicates: 1,596,002 (0.10%)
Library Complexity Estimate: 2,046,939,100
Intra-fragment Reads: 40,916,130 (2.63% / 7.00%)
Below MAPQ Threshold: 123,241,755 (7.92% / 21.09%)
Hi-C Contacts: 420,127,607 (27.00% / 71.90%)
Ligation Motif Present: 256,973,085 (16.51% / 43.98%)
3' Bias (Long Range): 70% - 30%
Pair Type %(L-I-O-R): 25% - 25% - 25% - 25%
Inter-chromosomal: 77,698,390 (4.99% / 13.30%)
Intra-chromosomal: 342,429,217 (22.01% / 58.61%)
Short Range (<20Kb): 149,811,075 (9.63% / 25.64%)
Long Range (>20Kb): 192,617,256 (12.38% / 32.97%)

### Sheet: scRNA-seq (Noness)
Sequencing
Number of Reads	273451100
Number of Short Reads Skipped	0
Valid Barcodes	0.975
Valid UMIs	0.999
Sequencing Saturation	0.171
Q30 Bases in Barcode	0.966
Q30 Bases in RNA Read	0.833
Q30 Bases in UMI	0.96
Mapping
Reads Mapped to Genome	0.944
Reads Mapped Confidently to Genome	0.912
Reads Mapped Confidently to Intergenic Regions	0.044
Reads Mapped Confidently to Intronic Regions	0.159
Reads Mapped Confidently to Exonic Regions	0.708
Reads Mapped Confidently to Transcriptome	0.793
Reads Mapped Antisense to Gene	0.062
Cells
Estimated Number of Cells	7789
Fraction Reads in Cells	0.92
Mean reads per Cell	35107
Median UMI Counts per cell	18781
Median Genes per Cell	4977
Total Genes Detected	29959
Sample
Chemistry	Single Cell 3' v3
Include introns	TRUE
Transcriptome	GRCh38-2020-A
Pipeline Version	cellranger-7.0.0

### Sheet: scATAC-seq (Noness)
Sequencing
Sequenced read pairs	110848455
Valid barcodes	0.878
Q30 bases in barcode	0.789
Q30 bases in read 1	0.928
Q30 bases in read 2	0.903
Q30 bases in sample index i1	None
Mapping
Confidently mapped read pairs	0.921
Unmapped read pairs	0.004
Non-nuclear read pairs	0.046
Fragments in nucleosome-free regions	0.302
fragments flanking a single nucleosome	0.495
Cells
Estimated number of cells	11787
Mean raw read pairs per cell	9404.3
Fracion of high-quality fragments in cells	0.801
Fraction of transposition events in peaks in cells	0.402
Median high-quality fragments per cell	4015
Sample
Pipeline version	cellranger-atac-2.1.0
Chemistry	ATAC
Organism	Homo_sapiens

### Sheet: Hi-C (Noness)
Nonessential hub-KO
Sequenced Read Pairs: 1,482,316,272
Normal Paired: 975,719,333 (65.82%)
Chimeric Paired: 396,210,870 (26.73%)
Chimeric Ambiguous: 83,466,191 (5.63%)
Unmapped: 26,919,878 (1.82%)
Ligation Motif Present: 0 (0.00%)
Alignable (Normal+Chimeric Paired): 1,371,930,203 (92.55%)
Unique Reads: 1,147,655,528 (77.42%)
PCR Duplicates: 221,565,003 (14.95%)
Optical Duplicates: 2,709,672 (0.18%)
Library Complexity Estimate: 3,760,824,667
Intra-fragment Reads: 134,824,985 (9.10% / 11.75%)
Below MAPQ Threshold: 201,353,459 (13.58% / 17.54%)
Hi-C Contacts: 811,477,084 (54.74% / 70.71%)
Ligation Motif Present: 465,080,748 (31.38% / 40.52%)
3' Bias (Long Range): 71% - 29%
Pair Type %(L-I-O-R): 25% - 25% - 25% - 25%
Inter-chromosomal: 94,333,468 (6.36% / 8.22%)
Intra-chromosomal: 717,143,616 (48.38% / 62.49%)
Short Range (<20Kb): 355,413,859 (23.98% / 30.97%)
Long Range (>20Kb): 361,728,148 (24.40% / 31.52%)
